# Comparative molecular landscapes of immature neurons in the mammalian dentate gyrus across species reveal special features in humans

**DOI:** 10.1101/2025.02.16.638557

**Authors:** Yi Zhou, Yijing Su, Qian Yang, Jiaqi Li, Yan Hong, Taosha Gao, Yanqing Zhong, Xueting Ma, Mengmeng Jin, Xinglan Liu, Nini Yuan, Benjamin C. Kennedy, Lizhou Wang, Longying Yan, Angela N. Viaene, Ingo Helbig, Sudha K. Kessler, Joel E. Kleinman, Thomas M. Hyde, David W. Nauen, Cirong Liu, Zhen Liu, Zhiming Shen, Chao Li, Shengjin Xu, Jie He, Daniel R. Weinberger, Guo-li Ming, Hongjun Song

**Affiliations:** Department of Neuroscience and Mahoney Institute for Neurosciences, Perelman School of Medicine, University of Pennsylvania, Philadelphia, PA, USA; Institute of Neuroscience, State Key Laboratory of Neuroscience, CAS Center for Excellence in Brain Science and Intelligence Technology, Chinese Academy of Sciences, Shanghai, China; University of Chinese Academy of Sciences, Shanghai, China; Department of Oral Medicine, School of Dental Medicine, University of Pennsylvania, Philadelphia, PA, USA; Division of Neurosurgery, Children’s Hospital of Philadelphia, Philadelphia, PA, USA.; Department of Neurosurgery, Perelman School of Medicine, University of Pennsylvania, Philadelphia, PA, USA; Department of Pathology and Laboratory Medicine, Children’s Hospital of Philadelphia, Philadelphia, PA, USA; Division of Neurology, Children’s Hospital of Philadelphia, Philadelphia, PA, USA; The Epilepsy NeuroGenetics Initiative (ENGIN), Children’s Hospital of Philadelphia, Philadelphia, PA, USA; Department of Biomedical and Health Informatics (DBHi), Children’s Hospital of Philadelphia, Philadelphia, PA, USA; Department of Neurology, Perelman School of Medicine, University of Pennsylvania, Philadelphia, PA, USA; Lieber Institute for Brain Development, The Solomon H. Snyder Department of Neuroscience, Department of Neurology, and Department of Psychiatry, School of Medicine, Johns Hopkins University, Baltimore, MD, USA; Department of Pathology, Johns Hopkins University School of Medicine, Baltimore, MD, USA.; Department of Cell and Developmental Biology, Perelman School of Medicine, University of Pennsylvania, Philadelphia, PA, USA; Institute for Regenerative Medicine, University of Pennsylvania, Philadelphia, PA, USA.; Department of Psychiatry, Perelman School of Medicine, University of Pennsylvania, Philadelphia, PA, USA; The Epigenetics Institute, Perelman School of Medicine, University of Pennsylvania, Philadelphia, PA, USA

**Keywords:** immature neuron, hippocampus, dentate gyrus, adult neurogenesis, evolution, cross-species comparison, human-specific feature, non-human primate, single-cell RNA sequencing, machine learning

## Abstract

Immature dentate granule cells (imGCs) arising from adult hippocampal neurogenesis contribute to plasticity, learning and memory, but their evolutionary changes across species and specialized features in humans remain poorly understood. Here we performed machine learning-augmented analysis of published single-cell RNA-sequencing datasets and identified macaque imGCs with transcriptome-wide immature neuronal characteristics. Our cross-species comparisons among humans, monkeys, pigs, and mice showed few shared (such as DPYSL5), but mostly species-specific gene expression in imGCs that converged onto common biological processes regulating neuronal development. We further identified human-specific transcriptomic features of imGCs and demonstrated functional roles of human imGC-enriched expression of a family of proton-transporting vacuolar-type ATPase subtypes in development of imGCs derived from human pluripotent stem cells. Our study reveals divergent gene expression patterns but convergent biological processes in the molecular characteristics of imGCs across species, highlighting the importance of conducting independent molecular and functional analyses for adult neurogenesis in different species.
