## Supplementary material for "Comparative molecular landscapes of immature neurons in the mammalian dentate gyrus across species reveal special features in humans": Zipped Supplementary Tables: ZhouSupplementaryTable1.xlsx

### Sheet: SupplementaryTable1
Supplementary Table 1. Summary of published single-cell or single-nucleus RNA sequencing datasets used in the current study.
Brain Region	Species	Age	Reference	single-cell or -nucleus RNA-seq?	Have A Distinct PROX1-Enriched Cluster?	Data source ID	Number of Specimens	Notes
Prenatal hippocampus	Human	GW16-GW27	Zhong et al., 2020	scRNA-seq	Yes	GEO: GSE119212	8	Prenatal and postnatal human hippocampal datasets were integrated together for analysis.
Postnatal hippocampus across the lifespan	Human	0-92 years	Zhou et al., 2022	snRNA-seq	Yes	GEO: GSE185553, GSE185277, and GSE198323	22	Only the 22 samples used for cross-age analysis were included in our current study; samples from Alzheimer's patients and their matched controls were not included.
Adult hippocampus	Human	40-65 years old	Habib et al., 2017	snRNA-seq	Yes	phs000424.v8.p1	4	Processed as one dataset given the total number of cells was limited and the annotations were not clear.
Adult hippocampus	Human	44-79 years old	Franjic et al., 2022	snRNA-seq	Yes	GEO: GSE186538	6
Adult hippocampus	Human	67-92 years old	Wang et al., 2022	snRNA-seq	Yes	GEO: GSE163737	4
Young and aging hippocampus	Macaque	Young: 4-6 years; aging: 18-21 years	Zhang et al., 2021	snRNA-seq	Yes	Genome Sequence Archive (https://bigd.big.ac.cn/gsa/): CRA004080	15	There are 7 young and 8 aging samples.
Adult hippocampus	Macaque	8.5, 9.9, and 14.2 years	Franjic et al., 2022	snRNA-seq	Yes	GEO: GSE186538	3
Postnatal hippocampus	Macaque	4, 4.9, 13, and 15 years	Hao et al., 2022	snRNA-seq	Yes	ArrayExpress (https://www.ebi.ac.uk/biostudies/arrayexpress): E-MTAB-10225	8	The dataset contains speciemns from four ages.
Young hippocampus	Macaque	4 year	Wang et al., 2022	snRNA-seq	Yes	GEO: GSE163737	1	We can only access the scRNA-seq dataset of this 4-year sample.
Young neocortex	Macaque	6 years	Han et al., 2022	snRNA-seq	No	GEO: GSE97942	2
Postnatal hippocampus	Pig	0.25 years	Franjic et al., 2022	snRNA-seq	Yes	GEO: GSE186538	9
Young hippocampus	Mouse	Postnatal day 12-35	Hochgerner et al., 2018	scRNA-seq	Yes	GEO: GSE95315	4
Adult hippocampus	Mouse	Postnatal day 120-132	Hochgerner et al., 2018	scRNA-seq	Yes	GEO: GSE104323	11
