## Supplementary material for "Comparative molecular landscapes of immature neurons in the mammalian dentate gyrus across species reveal special features in humans": Zipped Supplementary Tables: ZhouSupplementaryTable2.xlsx

### Sheet: SupplementaryTable2
Supplemntary Table 2. Molecular weights defining immature dentate granule cells in macaques.
Macaque Gene	Weight	Average Expression	Standard Deviation
NELL1	0.237	10.5	4.071
RBFOX1	0.201	42.214	14.503
KCNH7	0.184	4	2.542
ZMAT4	0.179	2.786	1.968
COL25A1	0.175	7.929	5.356
TENM2	0.163	18.571	12.647
ENSMFAG00000031304	0.157	7	4.114
GRIN2B	0.156	4.5	2.653
FGF13	0.153	4.143	2.214
CACNA2D1	0.152	5.571	3.275
KCNJ6	0.151	2.857	1.834
SEMA3C	0.148	3.214	1.847
NRG1	0.146	11.786	6.784
ENSMFAG00000008018	0.142	2.714	2.016
MYO16	0.141	4.071	1.979
PROX1	0.136	2	1.754
SLIT3	0.133	5.143	4.276
HCN1	0.132	2.786	1.477
CLSTN2	0.131	5.357	3.128
CCDC85A	0.128	2.143	1.46
DCX	0.125	1.5	1.345
KCNIP4	0.122	16.714	13.742
NRP1	0.122	3.929	3.174
SEMA3A	0.122	1.286	0.825
SLC44A5	0.121	3.714	2.335
PCLO	0.12	2.643	1.985
DCC	0.118	20.714	7.73
NECAB1	0.118	2	1.038
EPHA7	0.116	4.214	4.807
FBN3	0.114	0.643	0.842
PLXNA4	0.114	3.071	2.895
SMO	0.114	0.786	0.699
KALRN	0.113	6	3.038
RYR3	0.113	4.5	4.346
PCSK2	0.108	1.214	1.122
STXBP5L	0.108	7.714	8.175
NNAT	0.107	1.714	1.899
FAM135B	0.107	0.929	0.829
SCN3A	0.102	1.286	1.069
ST8SIA2	0.102	1	0.961
MARCH4	0.099	0.929	1.072
PDE1A	0.099	3.214	2.517
DAB1	0.098	3.786	3.239
KITLG	0.098	0.786	0.579
ADAMTS3	0.095	1.357	1.646
GRIN2A	0.093	2.429	2.848
LRP8	0.093	1.071	1.269
NTRK3	0.091	3.429	2.848
GABRA2	0.09	1.929	1.439
FRMPD4	0.09	3.286	2.92
MAP2	0.088	2.5	1.225
KCND2	0.087	4.214	2.424
NKAIN3	0.087	10.357	4.893
SHANK2	0.086	1.857	1.167
KLHL29	0.085	2	1.71
DOK6	0.085	2.643	2.649
CNTN5	0.082	2.929	4.215
XKR4	0.08	3.786	2.833
KIRREL3	0.079	6.786	8.304
NTF3	0.078	0.214	0.426
PRKG1	0.077	9.143	4.258
NOS1	0.077	1.143	1.231
SYT5	0.077	0.643	0.842
DCLK1	0.076	4.143	2.349
KCNMA1	0.076	1.714	0.994
ANK2	0.075	6.429	2.875
C8orf34	0.075	2.357	3.855
NKD2	0.074	0.714	0.994
AUTS2	0.072	11.929	4.665
KCNQ2	0.072	0.643	0.842
SYT7	0.071	0.571	0.646
SRRM4	0.07	1.071	0.829
ANK3	0.069	8.429	4.91
ARHGAP28	0.069	0.857	1.292
FGF14	0.069	3.857	2.905
TMEM163	0.063	1.071	1.269
DAPK1	0.061	1.786	1.888
ENSMFAG00000016132	0.061	0.214	0.426
KLHDC8A	0.061	0.357	0.633
STMN2	0.06	0.786	0.893
CDH10	0.059	2.071	2.235
TEKT1	0.059	0.214	0.426
TSPAN18	0.058	0.429	0.514
ENSMFAG00000001794	0.055	0.429	0.514
CACNB2	0.053	2.286	1.729
CHL1	0.052	1.643	1.216
CACNA1G	0.049	0.286	0.611
PROKR2	0.048	0.286	0.469
RASGEF1A	0.047	0.429	0.646
FRMD4A	0.046	13.786	6.339
RNF165	0.044	0.786	1.369
UNC79	0.042	1.643	1.781
DSCAML1	0.041	2.429	1.697
FAM129B	0.039	0.286	0.469
CELF4	0.039	0.571	0.514
ZNF536	0.039	1.5	1.653
SLC2A13	0.039	1.929	1.269
ATRNL1	0.038	1.5	1.454
ZEB2	0.038	6	2.689
ANKS1B	0.037	8	3.981
TOX3	0.037	0.286	0.469
SLC24A2	0.035	1.857	1.231
FABP1	0.034	0.214	0.426
CTNNA2	0.034	7.786	5.102
ENSMFAG00000037884	0.034	1.714	1.326
RIMS2	0.032	2.143	2.033
SHC3	0.03	1.643	1.823
BMP6	0.029	0.429	0.852
DPP6	0.027	4	2.184
NRXN1	0.026	19.643	10.081
ENSMFAG00000041891	0.026	0.429	0.514
DLGAP1	0.024	1.714	3.911
DOK4	0.024	0.286	0.469
KIAA1024	0.023	0.214	0.426
SH3GL3	0.022	1.143	0.864
UNC5C	0.022	1.714	1.204
ABCC8	0.022	0.429	0.756
GABRG1	0.021	0.429	0.852
AIG1	0.021	1.214	1.311
PPP1R14C	0.021	0.571	0.938
PTPRK	0.021	1.929	1.817
PTPRG	0.021	3.143	3.159
DLG2	0.02	17.214	12.583
LIMCH1	0.02	1.5	1.506
GABRB1	0.02	3.214	2.486
KIF1B	0.02	2.929	1.592
KCTD16	0.019	1.929	4.446
DGKG	0.018	2.429	1.399
ATP8A1	0.017	1.5	2.21
EXOC6B	0.017	4.071	2.401
FAT3	0.016	0.571	0.756
PLPPR1	0.016	0.643	0.745
FMNL2	0.015	2.786	1.626
ST8SIA4	0.015	0.429	0.646
EPHB1	0.013	0.857	0.663
ENSMFAG00000029659	0.012	0.429	0.852
GARNL3	0.012	1.5	1.345
SHISA6	0.011	0.643	0.745
PDZRN4	0.01	0.429	0.646
ENSMFAG00000045383	0.01	0.143	0.363
KHDRBS2	0.01	1	1.414
LRCH1	0.009	0.857	1.167
TBC1D4	0.009	0.571	1.284
UNC80	0.009	0.857	0.949
PDE3B	0.008	1	1.038
LGI1	0.007	0.429	0.646
JAKMIP1	0.007	0.143	0.535
NHSL1	0.007	1	1.109
PTPRZ1	0.005	6.071	3.293
HECW1	0.005	0.286	0.611
CLASP2	0.005	2.714	1.437
DNAJC6	0.005	0.714	0.825
KCNQ3	0.005	1.786	2.045
GPM6A	0.004	4.143	2.77
ST6GALNAC5	0.004	0.429	1.604
DSCAM	0.004	3.5	2.849
ERMN	0.004	0.143	0.363
L3MBTL4	0.003	0.429	0.514
MEF2C	0.003	1.143	1.61
WNK1	0.002	1.071	1.072
LHX2	0.002	0.214	0.426
MSANTD3-TMEFF1	0.001	0.857	1.027
SLC22A2	0.001	0.071	0.267
SERPINI1	0	0.214	0.579
CACNA2D3	0	1.929	2.2
ADGRV1	0	2.786	1.805
SEZ6L	0	0.571	0.938
PPP2R2B	-0.001	6.357	8.776
CPE	-0.002	1.214	1.311
ENSMFAG00000003384	-0.002	0.786	0.893
MBNL2	-0.002	0.571	0.756
RORB	-0.002	0.143	0.535
CACNA1A	-0.002	1.286	1.139
CDK19	-0.003	0.857	1.099
DOCK3	-0.003	2.786	2.887
LRP1B	-0.003	8.357	5.826
NAV2	-0.003	1.714	2.128
ENSMFAG00000046922	-0.003	0	0
FAM124A	-0.004	0.143	0.363
SHTN1	-0.004	0.5	0.519
MEF2A	-0.004	1.571	2.503
IPCEF1	-0.004	0.643	1.865
C9orf3	-0.004	1.571	1.342
ZDHHC20	-0.004	0.571	0.646
NCKAP1L	-0.004	0.143	0.363
LIPN	-0.004	0.071	0.267
LRP11	-0.005	0.5	0.76
PDE8A	-0.005	0.643	0.633
SFMBT2	-0.005	0.714	1.069
ENSMFAG00000046669	-0.005	0.071	0.267
ENSMFAG00000046977	-0.006	0	0
CDC42BPA	-0.006	1.571	0.938
DHRS9	-0.006	0	0
IFNGR1	-0.006	0.357	1.082
PIK3CG	-0.007	0	0
CACNG4	-0.007	0.429	0.646
ENSMFAG00000046645	-0.007	0	0
CNDP1	-0.007	0	0
NKAIN2	-0.007	1.286	2.701
RASL12	-0.007	0	0
ACP7	-0.007	0	0
OAF	-0.008	0	0
ENSMFAG00000030654	-0.008	0	0
GALNT16	-0.008	0.071	0.267
USH1C	-0.008	0	0
PLCG2	-0.008	0.214	0.426
ENSMFAG00000031843	-0.008	0	0
SYNDIG1	-0.008	0.429	0.646
PRKCB	-0.008	0.571	0.646
SP100	-0.008	0.143	0.363
MAPK4	-0.008	0.071	0.267
NCAM1	-0.009	3.214	2.045
ARHGAP25	-0.009	0.071	0.267
ENSMFAG00000001040	-0.009	0	0
HDAC9	-0.009	1.571	1.222
PLCB1	-0.009	1.357	1.692
CLDN11	-0.009	0.214	0.426
PPP1R3C	-0.009	0	0
ARSJ	-0.009	0	0
SCN1A	-0.009	0.214	0.426
HAPLN3	-0.009	0	0
TPCN2	-0.01	0	0
CNP	-0.01	0	0
PEX5L	-0.01	0.5	1.345
RTN4	-0.01	1.786	1.122
TTLL7	-0.01	0.357	0.633
ABR	-0.01	0.429	0.756
ALDH1L1	-0.01	0.143	0.535
SLCO1A2	-0.01	0	0
SH3TC2	-0.011	0	0
KHDRBS3	-0.011	0.929	0.997
CLEC12A	-0.011	0.071	0.267
SNTG1	-0.011	0.214	0.579
WIF1	-0.011	0	0
SLC4A7	-0.011	0.429	0.646
DOCK11	-0.011	0.143	0.363
ENSMFAG00000046762	-0.011	0	0
GAB3	-0.012	0.143	0.535
CYFIP1	-0.012	0.143	0.535
RGS20	-0.012	0.214	0.426
ENSMFAG00000046541	-0.012	0	0
RP1	-0.012	0	0
SAMD5	-0.012	0	0
DTHD1	-0.012	0	0
SULF2	-0.012	0.357	0.497
PHYHD1	-0.012	0.071	0.267
SLCO2B1	-0.012	0.143	0.535
RERE	-0.012	2.857	1.916
MEGF11	-0.012	0.429	0.646
CLCN5	-0.012	0.071	0.267
PGM5	-0.012	0.071	0.267
CDK8	-0.012	0.643	0.929
HIF3A	-0.013	0	0
SH2D4A	-0.013	0	0
PDE7B	-0.013	0.143	0.535
SLC4A4	-0.013	0.5	1.605
MOXD1	-0.013	0	0
TGFBR2	-0.013	0.143	0.363
CD86	-0.013	0	0
ST18	-0.013	0.214	0.579
MMP16	-0.013	1	0.679
SLC16A9	-0.013	0	0
ALDH1A1	-0.013	0	0
FBN2	-0.014	0.071	0.267
SCML4	-0.014	0.143	0.363
FRYL	-0.014	0.429	0.514
KIF13B	-0.014	0.643	0.633
RUNX2	-0.014	0.214	0.426
CLDN10	-0.014	0	0
GFRA1	-0.014	0	0
SMAP2	-0.015	0.429	0.852
NWD1	-0.015	0	0
GPR37	-0.015	0	0
PRKG2	-0.015	0	0
HHIP	-0.015	0.071	0.267
PDGFRB	-0.015	0	0
MAGI2	-0.015	5.143	2.107
LCP2	-0.015	0.143	0.363
SPSB4	-0.015	0	0
ID4	-0.015	0	0
FYB1	-0.015	0.214	0.579
BIN2	-0.015	0.071	0.267
ENSMFAG00000037847	-0.015	0	0
ENSMFAG00000034225	-0.015	0.143	0.535
TRIM22	-0.016	0.071	0.267
ENSMFAG00000037816	-0.016	0.071	0.267
HPGDS	-0.016	0	0
ENSMFAG00000041885	-0.016	0.071	0.267
FAM149A	-0.016	0.357	0.497
HES1	-0.016	0	0
PLCL1	-0.017	1	1.569
SP110	-0.017	0.071	0.267
PIK3AP1	-0.017	0	0
GLIS3	-0.017	0.643	0.745
TRIM2	-0.017	0.5	0.65
MRC1	-0.017	0	0
RUNX1	-0.017	0	0
SLC2A5	-0.017	0	0
GPCPD1	-0.017	0.286	0.469
AGT	-0.017	0	0
OPALIN	-0.017	0.071	0.267
SYK	-0.017	0	0
ENSMFAG00000047036	-0.018	0	0
NKAIN4	-0.018	0	0
SPOCK3	-0.018	0.786	1.188
SDC4	-0.018	0	0
DST	-0.018	2.286	1.49
INPP5D	-0.018	0.286	0.611
DIAPH2	-0.018	0.929	1.328
RAPGEF5	-0.018	0.286	0.825
C10orf90	-0.018	0.143	0.363
ENPP2	-0.018	0.214	0.426
VSIR	-0.018	0	0
CDHR3	-0.018	0	0
BBOX1	-0.018	0	0
LGR5	-0.018	0	0
ZNRF3	-0.018	0.071	0.267
MAP7	-0.019	0.5	0.65
FAM107A	-0.019	0.143	0.363
CD38	-0.019	0	0
ABLIM1	-0.019	0.5	0.65
MLC1	-0.019	0	0
FMNL3	-0.019	0.286	0.469
FERMT1	-0.019	0	0
LMNTD1	-0.019	0	0
ADCY2	-0.02	0.286	0.611
IGSF21	-0.02	0	0
DOCK8	-0.02	0.286	0.825
ADAM28	-0.02	0.143	0.363
FAM189A2	-0.02	0	0
CNTN4	-0.02	0.143	0.363
ENSMFAG00000003931	-0.02	0.143	0.535
LRRK2	-0.02	0.071	0.267
ITGB5	-0.02	0.143	0.363
MYBPC1	-0.02	0.071	0.267
EDNRB	-0.021	0	0
CAPZB	-0.021	0.429	0.646
DOK5	-0.021	0.071	0.267
PLCB2	-0.021	0	0
SUSD5	-0.021	0	0
DPP10	-0.021	4.929	7.343
CSF1R	-0.021	0.071	0.267
FGFR3	-0.021	0	0
MAN1A1	-0.021	0.429	0.852
GRIA4	-0.021	0.214	0.579
VWC2	-0.021	0	0
EFEMP1	-0.021	0	0
WDFY4	-0.021	0	0
TLE1	-0.021	0	0
NAV3	-0.021	0.929	2.401
ENSMFAG00000003779	-0.021	1.714	2.785
UNC5D	-0.021	0.357	1.082
MASP1	-0.021	0	0
ANLN	-0.021	0	0
PRDM16	-0.022	0	0
LRRK1	-0.022	0	0
GRIA3	-0.022	0.429	0.938
TLN2	-0.022	0.5	0.941
TBXAS1	-0.022	0	0
SORL1	-0.022	1.214	2.636
ITGAM	-0.022	0	0
ATP8B4	-0.022	0.071	0.267
PLA2G4A	-0.022	0	0
PLA2R1	-0.022	0	0
SDK1	-0.022	0.286	0.726
PIPOX	-0.023	0	0
DIP2B	-0.023	1.5	1.605
IL18	-0.023	0.071	0.267
DOCK2	-0.023	0.143	0.535
YAP1	-0.023	0	0
TPD52L1	-0.023	0	0
ENTPD1	-0.023	0.429	0.646
LYN	-0.023	0	0
MERTK	-0.023	0.357	0.633
PAMR1	-0.023	0	0
TMTC1	-0.023	0.143	0.363
SLC14A1	-0.023	0	0
IKZF1	-0.023	0.071	0.267
FGD4	-0.024	0.571	0.852
TIMP3	-0.024	0	0
PALD1	-0.024	0.143	0.535
MS4A7	-0.024	0.071	0.267
TNC	-0.024	0	0
SLC24A3	-0.024	16.286	4.445
ARHGAP15	-0.024	0.429	1.089
ANKRD55	-0.025	0	0
IL13RA1	-0.025	0	0
SLC22A3	-0.025	0.071	0.267
AOAH	-0.025	0	0
FGD6	-0.025	0	0
DOCK5	-0.025	0.071	0.267
NTN1	-0.025	0	0
CARMIL1	-0.026	0.214	0.579
PTPRC	-0.026	0	0
PLEKHH1	-0.026	0.286	0.825
MNDA	-0.026	0.071	0.267
SHROOM4	-0.026	0.071	0.267
RGS10	-0.026	0	0
APBB1IP	-0.026	0.214	0.802
ITGB4	-0.026	0	0
HRASLS	-0.026	0	0
COL5A1	-0.027	0	0
ITGA2	-0.027	0	0
TCF7L1	-0.027	0.143	0.363
ADAM12	-0.027	0.071	0.267
RNASET2	-0.027	0.071	0.267
FCHSD2	-0.027	2.143	1.916
FLI1	-0.028	0	0
ST8SIA1	-0.028	0.071	0.267
NTNG1	-0.028	0.286	0.611
CNTFR	-0.028	0.071	0.267
GUCY1A1	-0.028	0.286	1.069
MOBP	-0.028	0	0
FARP1	-0.028	0.286	0.469
AIM2	-0.029	0	0
CHST9	-0.029	0.357	0.633
AFAP1L2	-0.029	0	0
ETNPPL	-0.03	0	0
BMPR1B	-0.03	0.071	0.267
SLC35F1	-0.03	0.643	1.277
PITPNC1	-0.03	1.643	1.823
CLMN	-0.031	0	0
RCSD1	-0.031	0	0
ZDHHC14	-0.031	0.5	1.092
IFI16	-0.031	0	0
SLAIN1	-0.031	0.357	0.633
LDLRAD4	-0.031	0.643	0.745
ZFP36L1	-0.031	0.071	0.267
CAMK1D	-0.031	0.714	1.437
NRCAM	-0.032	1.857	1.834
TOX	-0.032	0	0
ANTXR1	-0.032	0.071	0.267
ABCC4	-0.032	0.143	0.535
BLNK	-0.032	0	0
A2M	-0.032	0.143	0.535
MMD2	-0.033	0.143	0.363
QDPR	-0.033	0.143	0.363
PTK2	-0.033	0.714	0.611
ANGPT1	-0.033	0	0
PRCP	-0.033	0	0
GRAMD1C	-0.033	0	0
CA8	-0.034	0	0
EDIL3	-0.034	0.857	2.143
LAMA1	-0.034	0	0
LAMA4	-0.035	0	0
SIK3	-0.035	1.429	1.604
GAB1	-0.035	0.214	0.579
AP1B1	-0.036	0.143	0.363
PLP1	-0.036	0.143	0.363
FRMD5	-0.036	1.786	2.833
CHST11	-0.036	1.143	1.099
SLC25A18	-0.036	0.143	0.363
PREX2	-0.036	0.286	0.611
SIPA1L2	-0.037	0.357	0.633
NCAM2	-0.037	3	4.641
NEBL	-0.037	0.643	1.082
SKAP2	-0.037	0	0
SORCS3	-0.037	0.071	0.267
ANKRD44	-0.037	0.429	0.938
ZEB1	-0.037	0.429	0.756
ENSMFAG00000045827	-0.037	0.143	0.363
ZBTB7C	-0.038	0	0
MOG	-0.038	0.071	0.267
FOLH1	-0.039	0	0
GLI3	-0.039	0	0
VAV3	-0.039	0.5	1.345
STK32A	-0.039	0.071	0.267
CX3CR1	-0.04	0	0
TMEM132D	-0.04	0	0
C1QL1	-0.04	0	0
AGAP1	-0.041	1.214	1.122
ABCA8	-0.041	0	0
GRM5	-0.041	0.5	1.871
CDH4	-0.042	0	0
IL1RAPL1	-0.042	3.571	4.256
PSD3	-0.042	0.5	0.76
WSB1	-0.043	1.286	1.437
LRMDA	-0.043	0.5	1.092
RTTN	-0.043	0.357	0.633
GFAP	-0.043	0	0
GRID2	-0.044	0.714	1.59
ARAP2	-0.044	0.143	0.363
COL11A1	-0.044	0	0
CSMD1	-0.045	4.214	11.827
PTPRD	-0.045	0.786	1.051
ENSMFAG00000005400	-0.045	0.214	0.426
RFX4	-0.045	0.143	0.363
MBP	-0.046	0	0
RNF220	-0.046	0	0
SLC44A1	-0.046	0.429	0.852
OPCML	-0.046	1.857	2.797
NRG3	-0.047	2.643	4.181
PLXDC2	-0.048	2.5	6.802
ARHGAP21	-0.048	1.071	0.917
PHLPP1	-0.049	0.714	0.994
TNR	-0.049	0.286	0.825
GRIK1	-0.049	0.071	0.267
SLC1A2	-0.049	0	0
NXPH1	-0.05	0	0
MPPED2	-0.051	0.071	0.267
MAP3K5	-0.052	0.143	0.363
ENSMFAG00000041985	-0.052	0	0
GPC5	-0.052	0.071	0.267
ELMO1	-0.053	1.429	1.342
CLU	-0.054	0	0
LRRTM4	-0.054	1	2.418
CTNNA3	-0.054	0.714	0.994
DLG1	-0.055	0.714	1.326
FNBP1	-0.055	0.429	0.756
BCAN	-0.055	0.071	0.267
NTRK2	-0.055	0.357	0.745
AQP4	-0.055	0	0
TMTC2	-0.056	0.286	0.469
SLC8A1	-0.057	0.286	0.611
PIP4K2A	-0.057	0.071	0.267
SOX5	-0.057	0.357	1.082
SEPT7	-0.057	0.071	0.267
PDE4B	-0.059	1	1.177
VCAN	-0.061	0.071	0.267
CA10	-0.061	0.071	0.267
PDGFRA	-0.061	0	0
PCDH9	-0.061	10.357	6.789
TMEM132C	-0.062	0	0
ATP13A4	-0.062	0	0
ACSL6	-0.062	0	0
SOX6	-0.065	0.143	0.363
SPARCL1	-0.069	0	0
PLCE1	-0.069	0.143	0.535
GPC6	-0.069	0	0
HS6ST3	-0.071	0	0
LUZP2	-0.073	0.071	0.267
USP54	-0.073	0.214	0.426
ATP1A4	-0.073	0	0
XYLT1	-0.074	0.143	0.363
ASTN2	-0.074	1.071	3.452
PCDH15	-0.074	0.429	1.158
MDGA2	-0.077	0.5	0.941
BRINP3	-0.078	0.071	0.267
SLC1A3	-0.079	0.5	1.16
DNM3	-0.079	1	0.877
TCF12	-0.082	0.857	0.864
WWOX	-0.086	2	3.187
LHFPL3	-0.091	0.143	0.363
DOCK10	-0.093	0.143	0.363
CDH20	-0.107	0.071	0.267
ERBB4	-0.108	0.643	1.082
ENSMFAG00000044069	-0.118	1.357	1.55
