## Supplementary material for "Comparative molecular landscapes of immature neurons in the mammalian dentate gyrus across species reveal special features in humans": Zipped Supplementary Tables: ZhouSupplementaryTable3.xlsx

### Sheet: SupplementaryTable3
Supplementary Table 3: Gene Ontology terms related to the positive gene weights defining macaque immature dentate granule cells.
GO ID	Ontology Source	GO Term	GO Levels	GO Groups	Number of Genes	% Associated Genes	Term P Value	Term P Value Corrected with Bonferroni step down	Group P Value	Group P Value Corrected with Bonferroni step down	Associated Genes Found	All Associated Genes
GO:0000902	GO_BiologicalProcess-EBI-UniProt-GOA_09.08.2022_00h00	cell morphogenesis	[3, 4]	[Group14]	35	4.5045	8.61605e-15	7.84061e-13	{Group14=1.0654914267413858E-12}	{Group14=1.5982371401120786E-11}	[ATRNL1, CDH10, CHL1, CNTN5, DCC, DCLK1, DCX, DSCAM, EPHA7, EPHB1, ERMN, FAT3, FMNL2, GPM6A, HECW1, KALRN, KIRREL3, LGI1, LHX2, LOC698212, LRP8, MAP2, MYO16, NRG1, NRP1, NTF3, PLXNA4, PROX1, PTPRZ1, RNF165, SEMA3A, SEMA3C, SLIT3, SMO, UNC5C]	[ABL1, ACTB, ACTN1, ACTN4, ADAM8, ADARB1, ADCY1, ADD1, ADGRB3, AFG3L2, AGO4, AKIP1, ALCAM, ALDOA, ALS2, ANKRD27, ANTXR1, ANXA1, AP1AR, AP3B1, APLP2, APOA1, APP, AR, ARAP1, ARAP3, ARHGAP15, ARHGAP18, ARHGAP35, ARHGAP44, ARHGEF18, ARHGEF2, ARHGEF25, ARHGEF26, ARHGEF28, ARL13B, ARTN, ARX, ASXL1, ATF4, ATOH1, ATOH7, ATP8A2, ATRN, ATRNL1, AURKA, AXL, B3GNT2, B3GNT6, B4GALT5, B4GALT6, B4GAT1, BAIAP2, B…
GO:0000904	GO_BiologicalProcess-EBI-UniProt-GOA_09.08.2022_00h00	cell morphogenesis involved in differentiation	[4, 5]	[Group14]	27	4.97238	1.68801e-12	1.46857e-10	{Group14=1.0654914267413858E-12}	{Group14=1.5982371401120786E-11}	[ATRNL1, CHL1, CNTN5, DCC, DCLK1, DCX, DSCAM, EPHA7, EPHB1, FAT3, HECW1, KALRN, LGI1, LHX2, LOC698212, LRP8, MAP2, NRP1, PLXNA4, PROX1, PTPRZ1, RNF165, SEMA3A, SEMA3C, SLIT3, SMO, UNC5C]	[ABL1, ACTB, ACTN1, ACTN4, ADARB1, ADCY1, ADGRB3, AFG3L2, AKIP1, ALCAM, ANKRD27, ANTXR1, AP1AR, APLP2, APOA1, APP, AR, ARHGAP35, ARHGAP44, ARHGEF25, ARHGEF26, ARL13B, ARTN, ARX, ATF4, ATOH1, ATOH7, ATP8A2, ATRN, ATRNL1, AXL, B3GNT2, B3GNT6, B4GALT5, B4GALT6, B4GAT1, BAP1, BARHL2, BCL11B, BCL2, BDNF, BHLHB9, BMP7, BMPR1B, BMPR2, BOC, BRAF, BRSK1, BRSK2, BSG, BTBD3, BVES, C11H12orf57, C15H9orf72, C…
GO:0001508	GO_BiologicalProcess-EBI-UniProt-GOA_09.08.2022_00h00	action potential	[4]	[Group13]	7	7.52688	3.1813e-05	0.00209966	{Group13=2.741384447550439E-10}	{Group13=3.837938226570615E-9}	[ANK2, CACNA1G, CACNA2D1, CACNB2, KCND2, KCNH7, SCN3A]	[ABCC9, AKAP9, ANK2, BIN1, CACNA1C, CACNA1D, CACNA1G, CACNA1H, CACNA1I, CACNA2D1, CACNB2, CACNB4, CALM1, CALM2, CALM3, CAV3, CD36, CHRNA1, CLDN19, CLN3, CNTNAP1, CTNNA3, DLG1, DSC2, DSG2, DSP, FGF12, FKBP1B, FMR1, GBA, GJA5, GLRA1, GNA11, GPD1L, GPER1, GPR146, GPR88, GRIK2, HCN4, JUP, KCNA1, KCNA5, KCNAB2, KCNB1, KCNC2, KCND2, KCND3, KCNE2, KCNE3, KCNE4, KCNE5, KCNH2, KCNH6, KCNH7, KCNJ2, KCNJ5, …
GO:0001574	GO_BiologicalProcess-EBI-UniProt-GOA_09.08.2022_00h00	ganglioside biosynthetic process	[7, 8, 9]	[Group06]	3	20	0.000367569	0.0183784	{Group06=0.001534411103283234}	{Group06=0.001534411103283234}	[ST6GALNAC5, ST8SIA2, ST8SIA4]	[B3GALT4, B4GALNT1, B4GALT5, B4GALT6, ST3GAL1, ST3GAL2, ST3GAL3, ST6GALNAC3, ST6GALNAC4, ST6GALNAC5, ST6GALNAC6, ST8SIA2, ST8SIA3, ST8SIA4, ST8SIA6]
GO:0001755	GO_BiologicalProcess-EBI-UniProt-GOA_09.08.2022_00h00	neural crest cell migration	[6, 7, 8]	[Group04]	4	8.51064	0.00107393	0.0397354	{Group04=0.001073929140308946}	{Group04=0.002147858280617892}	[KITLG, NRP1, SEMA3C, SMO]	[ACVR1, ALX1, ANXA6, BMP4, BMP7, CDC42, CORO1C, EDN1, EDNRA, EDNRB, EFNB1, ERBB4, FGF19, FN1, FOLR1, GBX2, HAND2, HIF1A, HTR2B, ISL1, KITLG, LOC106995629, LRRIQ1, NRP1, NRP2, NRTN, OVOL2, PHACTR4, PHOX2B, RADIL, SEMA3B, SEMA3C, SEMA3F, SEMA3G, SEMA4B, SEMA4C, SEMA4D, SEMA4F, SEMA4G, SEMA5A, SEMA6B, SEMA6C, SEMA6D, SHH, SMO, SOX10, SOX8]
GO:0001764	GO_BiologicalProcess-EBI-UniProt-GOA_09.08.2022_00h00	neuron migration	[4, 6, 7, 8]	[Group05]	12	9.44882	3.38111e-09	2.7387e-07	{Group05=3.3811130376807378E-9}	{Group05=4.3954469489849594E-8}	[CHL1, CTNNA2, DAB1, DCC, DCLK1, DCX, FAT3, GPM6A, KIRREL3, NRG1, PRKG1, UNC5C]	[ACAP3, ADGRG1, ALKBH1, ARX, ASCL1, ASPM, ASTN1, ATOH1, AXL, BARHL1, BARHL2, BBS4, CAMK2A, CAMK2B, CCKAR, CCR4, CDK5, CDK5R1, CDK5R2, CELSR2, CEP85L, CHL1, CNTN2, CRK, CTNNA2, CTNNB1, DAB1, DAB2IP, DCC, DCDC2, DCLK1, DCX, DISC1, DRD2, DRGX, ELP3, EMX2, EVX1, FAT3, FBXO45, FEZF1, FEZF2, FLRT2, FOXG1, FYN, FZD3, GAS6, GATA3, GFRA3, GNRH1, GPM6A, IGSF10, ITGA3, KIAA0319, KIAA0319L, KIF20B, KIRREL3, …
GO:0002028	GO_BiologicalProcess-EBI-UniProt-GOA_09.08.2022_00h00	regulation of sodium ion transport	[6, 7, 8]	[Group11]	5	8.62069	0.000236683	0.0127809	{Group11=9.119332748628013E-9}	{Group11=1.0943199298353617E-7}	[FGF13, FGF14, HECW1, NKAIN3, WNK1]	[ADRB2, AHCYL1, AKT1, ATP1B1, ATP1B2, BPIFA1, CAV3, CHP1, CNTN1, DRD2, DRD4, FGF12, FGF13, FGF14, FXYD1, GLRX, GPD1L, HECW1, HECW2, KCNQ1, KLHL24, LOC106992315, LOC707966, LOC708073, LOC720079, MLLT6, NEDD4, NEDD4L, NETO1, NETO2, NKAIN1, NKAIN2, NKAIN3, NKAIN4, NKX2-5, OSR1, PCSK9, PER1, PRSS36, PTPN3, RANGRF, SCN1B, SCN2B, SCN3B, SCN4B, SCN5A, SERPINE2, SLC9A1, SLC9A3R1, SLMAP, STK39, STOM, TESC…
GO:0003407	GO_BiologicalProcess-EBI-UniProt-GOA_09.08.2022_00h00	neural retina development	[3, 4, 8, 9, 10]	[Group09]	3	4.7619	0.0229275	0.045855	{Group09=3.3230945612002985E-5}	{Group09=2.658475648960239E-4}	[FAT3, GPM6A, HCN1]	[ACTL6A, AHI1, ATOH7, ATP8A2, BARHL2, BBS4, BHLHE23, CABP4, CALB1, CRB1, CRB2, DLL4, DLX1, DLX2, FAT3, FJX1, FOXN4, GNAT2, GPM6A, HCN1, HES1, HIPK1, HIPK2, IHH, LHX1, LOC106992739, LOC106995629, LOC705624, NAGLU, NEUROD1, NEUROD4, NOTCH1, NRL, NTRK2, OLFML3, PDE6C, POU4F2, PROM1, PTF1A, PTPRM, ROM1, RORB, RP1, RPGRIP1, RPGRIP1L, RS1, SDK1, SDK2, SLC1A1, SMARCA4, SMARCD3, SOX8, SOX9, STAT3, TFAP2B…
GO:0005216	GO_BiologicalProcess-EBI-UniProt-GOA_09.08.2022_00h00	ion channel activity	[5, 6, 7, 8]	[Group13]	25	4.74383	3.47831e-11	2.95656e-09	{Group13=2.741384447550439E-10}	{Group13=3.837938226570615E-9}	[ABCC8, CACNA1G, CACNA2D1, CACNB2, DPP6, FGF13, FGF14, GABRA2, GABRB1, GABRG1, GRIN2A, GRIN2B, HCN1, KCND2, KCNH7, KCNIP4, KCNJ6, KCNMA1, KCNQ2, KCNQ3, PRKG1, RYR3, SCN3A, SLC24A2, WNK1]	[ABCC8, ABCC9, ACTN2, ADRB2, AKAP6, AKAP9, AKT1, AMIGO1, ANO1, ANO10, ANO3, ANO4, ANO5, ANO6, ANO7, ANO8, ANO9, ANXA2, ANXA6, ANXA9, ARC, ASIC1, ASIC2, ASIC3, ASIC4, ASIC5, ATP5C1, ATP5D, ATP5E, ATP6, ATP6V1A, ATP8, BEST1, BEST2, BEST3, BEST4, BSND, CABP4, CACHD1, CACNA1A, CACNA1B, CACNA1C, CACNA1D, CACNA1E, CACNA1F, CACNA1G, CACNA1H, CACNA1I, CACNA1S, CACNA2D1, CACNA2D2, CACNA2D3, CACNA2D4, CACN…
GO:0005244	GO_BiologicalProcess-EBI-UniProt-GOA_09.08.2022_00h00	voltage-gated ion channel activity	[5, 7, 8, 10]	[Group13]	13	6.34146	9.09887e-08	7.09712e-06	{Group13=2.741384447550439E-10}	{Group13=3.837938226570615E-9}	[CACNA1G, CACNA2D1, CACNB2, GRIN2A, GRIN2B, HCN1, KCND2, KCNH7, KCNJ6, KCNMA1, KCNQ2, KCNQ3, SCN3A]	[ABCC9, AKAP6, ANO6, CACHD1, CACNA1A, CACNA1B, CACNA1C, CACNA1D, CACNA1E, CACNA1F, CACNA1G, CACNA1H, CACNA1I, CACNA1S, CACNA2D1, CACNA2D2, CACNA2D3, CACNA2D4, CACNB1, CACNB2, CACNB3, CACNB4, CACNG1, CACNG2, CACNG3, CACNG4, CACNG6, CACNG7, CACNG8, CALHM1, CALHM3, CALM1, CALM2, CALM3, CATSPER3, CATSPER4, CBARP, CFTR, CLCN2, CLCN3, CLCN4, CLCN5, CLCN6, CLCN7, CLCNKB, CLIC1, CLIC3, CLIC4, CLIC5, CLIC…
GO:0005248	GO_BiologicalProcess-EBI-UniProt-GOA_09.08.2022_00h00	voltage-gated sodium channel activity	[8, 9, 10, 11, 12]	[Group11, Group13]	4	14.8148	0.00012268	0.00711545	{Group11=9.119332748628013E-9, Group13=2.741384447550439E-10}	{Group11=1.0943199298353617E-7, Group13=3.837938226570615E-9}	[FGF13, FGF14, HCN1, SCN3A]	[CACNA1H, CACNA1I, FGF12, FGF13, FGF14, HCN1, HCN2, HCN3, HCN4, KCNQ1, NALCN, PKD2, SCN10A, SCN11A, SCN1A, SCN2A, SCN2B, SCN3A, SCN3B, SCN4A, SCN4B, SCN5A, SCN7A, SCN8A, SCN9A, SLMAP, TPCN1]
GO:0005249	GO_BiologicalProcess-EBI-UniProt-GOA_09.08.2022_00h00	voltage-gated potassium channel activity	[7, 8, 9, 10, 11, 12]	[Group13]	7	7.52688	3.1813e-05	0.00209966	{Group13=2.741384447550439E-10}	{Group13=3.837938226570615E-9}	[HCN1, KCND2, KCNH7, KCNJ6, KCNMA1, KCNQ2, KCNQ3]	[ABCC9, AKAP6, CNGA2, CNGA4, DLG1, HCN1, HCN2, HCN3, HCN4, KCNA1, KCNA10, KCNA2, KCNA3, KCNA4, KCNA5, KCNA6, KCNA7, KCNAB1, KCNAB2, KCNAB3, KCNB1, KCNB2, KCNC1, KCNC2, KCNC3, KCNC4, KCND1, KCND2, KCND3, KCNE2, KCNE3, KCNE4, KCNE5, KCNG1, KCNG2, KCNG3, KCNH1, KCNH2, KCNH3, KCNH4, KCNH5, KCNH6, KCNH7, KCNH8, KCNIP2, KCNJ1, KCNJ10, KCNJ12, KCNJ13, KCNJ14, KCNJ15, KCNJ16, KCNJ2, KCNJ3, KCNJ4, KCNJ5, …
GO:0005261	GO_BiologicalProcess-EBI-UniProt-GOA_09.08.2022_00h00	cation channel activity	[6, 7, 8, 9]	[Group13]	22	5.20095	1.05059e-10	8.82495e-09	{Group13=2.741384447550439E-10}	{Group13=3.837938226570615E-9}	[ABCC8, CACNA1G, CACNA2D1, CACNB2, DPP6, FGF13, FGF14, GRIN2A, GRIN2B, HCN1, KCND2, KCNH7, KCNIP4, KCNJ6, KCNMA1, KCNQ2, KCNQ3, PRKG1, RYR3, SCN3A, SLC24A2, WNK1]	[ABCC8, ABCC9, ACTN2, ADRB2, AKAP6, AKAP9, AKT1, AMIGO1, ANO1, ANO10, ANO6, ANXA2, ANXA6, ANXA9, ARC, ASIC1, ASIC2, ASIC3, ASIC4, ASIC5, ATP5C1, ATP5D, ATP5E, ATP6, ATP6V1A, ATP8, CABP4, CACHD1, CACNA1A, CACNA1B, CACNA1C, CACNA1D, CACNA1E, CACNA1F, CACNA1G, CACNA1H, CACNA1I, CACNA1S, CACNA2D1, CACNA2D2, CACNA2D3, CACNA2D4, CACNB1, CACNB2, CACNB3, CACNB4, CACNG1, CACNG2, CACNG3, CACNG4, CACNG6, CA…
GO:0005262	GO_BiologicalProcess-EBI-UniProt-GOA_09.08.2022_00h00	calcium channel activity	[7, 8, 9, 10, 11]	[Group10, Group13]	8	5.12821	0.000134408	0.00766123	{Group10=9.871572794906994E-8, Group13=2.741384447550439E-10}	{Group10=1.0858730074397692E-6, Group13=3.837938226570615E-9}	[CACNA1G, CACNA2D1, CACNB2, GRIN2A, GRIN2B, PRKG1, RYR3, SLC24A2]	[ANXA2, ANXA6, ANXA9, CABP4, CACHD1, CACNA1A, CACNA1B, CACNA1C, CACNA1D, CACNA1E, CACNA1F, CACNA1G, CACNA1H, CACNA1I, CACNA1S, CACNA2D1, CACNA2D2, CACNA2D3, CACNA2D4, CACNB1, CACNB2, CACNB3, CACNB4, CACNG1, CACNG2, CACNG3, CACNG4, CACNG6, CACNG7, CACNG8, CALHM1, CALM1, CALM2, CALM3, CASQ1, CASQ2, CATSPER3, CATSPER4, CAV3, CBARP, CLIC2, CNR1, CRACR2A, CRHR1, DRD2, DRD3, DRD4, EHD3, FAM155A, FKBP1A…
GO:0006935	GO_BiologicalProcess-EBI-UniProt-GOA_09.08.2022_00h00	chemotaxis	[3, 4]	[Group14]	22	4.74138	6.09261e-10	4.99594e-08	{Group14=1.0654914267413858E-12}	{Group14=1.5982371401120786E-11}	[CHL1, CNTN5, DCC, DSCAM, EPHA7, EPHB1, KALRN, LGI1, LHX2, LOC698212, NRG1, NRP1, NTF3, NTRK3, PLXNA4, RNF165, SEMA3A, SEMA3C, SLIT3, SMO, UNC5C, WNK1]	[ACKR2, ACKR3, ACKR4, ADAM10, ADAM17, ADAM8, ADGRA2, ADGRE2, AGER, AGTR1, AIF1, AKIRIN1, ALCAM, ALKBH1, ALOX5, AMOT, ANGPT1, ANGPT2, ANO6, ANXA1, APOA1, APP, ARHGAP35, ARHGEF16, ARHGEF25, ARHGEF5, ARRB2, ARTN, ARX, ATOH1, ATOH7, AZU1, B3GNT2, B3GNT6, B4GAT1, BCAR1, BCL11B, BIN2, BMP4, BMP7, BMPR1B, BMPR2, BOC, BSG, BST1, C1QBP, C3AR1, C5, C5AR1, C5AR2, CALCA, CALR, CAMK1D, CCL1, CCL11, CCL13, CCL…
GO:0007156	GO_BiologicalProcess-EBI-UniProt-GOA_09.08.2022_00h00	homophilic cell adhesion via plasma membrane adhesion molecules	[5]	[Group07]	6	5.71429	0.000533502	0.0234741	{Group07=3.702573506860297E-4}	{Group07=0.0018512867534301487}	[CDH10, CLSTN2, DSCAM, FAT3, KIRREL3, LOC698212]	[BSG, CADM1, CADM2, CADM3, CADM4, CDH1, CDH10, CDH11, CDH12, CDH13, CDH15, CDH16, CDH17, CDH18, CDH19, CDH2, CDH20, CDH22, CDH23, CDH24, CDH26, CDH3, CDH4, CDH5, CDH6, CDH7, CDH8, CDH9, CDHR1, CDHR2, CDHR3, CDHR5, CELSR2, CELSR3, CLSTN1, CLSTN2, CLSTN3, DCHS1, DCHS2, DSC1, DSC2, DSC3, DSCAM, DSG1, DSG2, DSG3, DSG4, EMB, ESAM, FAT1, FAT2, FAT3, FAT4, HMCN1, IGSF11, IGSF9, KIRREL3, LOC106992739, LO…
GO:0007409	GO_BiologicalProcess-EBI-UniProt-GOA_09.08.2022_00h00	axonogenesis	[6, 7, 8, 9, 10, 11, 12]	[Group14]	21	6.50155	4.48505e-12	3.85714e-10	{Group14=1.0654914267413858E-12}	{Group14=1.5982371401120786E-11}	[CHL1, CNTN5, DCC, DCLK1, DCX, DSCAM, EPHA7, EPHB1, KALRN, LGI1, LHX2, LOC698212, NRP1, PLXNA4, PTPRZ1, RNF165, SEMA3A, SEMA3C, SLIT3, SMO, UNC5C]	[ABL1, ACTB, ADARB1, ADCY1, AFG3L2, ALCAM, APLP2, APP, ARHGAP35, ARHGEF25, ARTN, ARX, ATOH1, ATOH7, ATP8A2, B3GNT2, B3GNT6, B4GALT5, B4GALT6, B4GAT1, BARHL2, BCL11B, BCL2, BDNF, BMP7, BMPR1B, BMPR2, BOC, BRAF, BRSK1, BRSK2, BSG, C11H12orf57, C15H9orf72, CCKAR, CDH11, CDH2, CDH4, CDK5, CDK5R1, CDK5R2, CDKL5, CHL1, CHN1, CHODL, CNP, CNTN1, CNTN2, CNTN4, CNTN5, CNTNAP1, COBL, CRABP2, CREB1, CRMP1, C…
GO:0007411	GO_BiologicalProcess-EBI-UniProt-GOA_09.08.2022_00h00	axon guidance	[5, 6, 7, 8, 9, 10, 11, 12, 13]	[Group14]	18	10.0559	1.07011e-13	9.52398e-12	{Group14=1.0654914267413858E-12}	{Group14=1.5982371401120786E-11}	[CHL1, CNTN5, DCC, DSCAM, EPHA7, EPHB1, KALRN, LGI1, LHX2, LOC698212, NRP1, PLXNA4, RNF165, SEMA3A, SEMA3C, SLIT3, SMO, UNC5C]	[ALCAM, APP, ARHGAP35, ARHGEF25, ARTN, ARX, ATOH1, ATOH7, B3GNT2, B3GNT6, B4GAT1, BCL11B, BMP7, BMPR1B, BMPR2, BOC, BSG, CDH4, CDK5, CDK5R1, CDK5R2, CHL1, CHN1, CNTN1, CNTN2, CNTN4, CNTN5, CRMP1, CSF1R, CYFIP1, DAG1, DCC, DLX5, DPYSL2, DPYSL5, DRAXIN, DRGX, DSCAM, DVL1, ECE1, EDN1, EDNRA, EFNA1, EFNA3, EFNA5, EFNB1, EFNB2, EFNB3, EGR2, EMB, ENAH, EPHA2, EPHA3, EPHA4, EPHA5, EPHA6, EPHA7, EPHA8, E…
GO:0007416	GO_BiologicalProcess-EBI-UniProt-GOA_09.08.2022_00h00	synapse assembly	[5, 6]	[Group08]	8	6.61157	2.21297e-05	0.00148269	{Group08=2.2129699782504334E-5}	{Group08=1.99167298042539E-4}	[CLSTN2, CNTN5, EPHA7, EPHB1, GABRA2, KIRREL3, NRG1, PCLO]	[ADD2, ADGRB1, ADGRB3, ADGRF1, ADGRL2, AMIGO1, AMIGO2, AMIGO3, APP, ARHGEF9, BDNF, BHLHB9, BSN, CBLN1, CBLN2, CBLN4, CDH2, CDK5, CHADL, CLSTN1, CLSTN2, CLSTN3, CNTN5, CUX2, DBNL, DLG5, DVL1, EFNA5, EPHA7, EPHB1, EPHB2, EPHB3, ERBB4, FBXO45, FLRT2, FLRT3, GABRA1, GABRA2, GABRB2, GABRB3, GABRG2, GHSR, GJA10, GJA9, GNPAT, GPC6, HAPLN4, IL1RAP, IL1RAPL1, IL1RAPL2, KIRREL3, L3MBTL2, LGI2, LHFPL4, LING…
GO:0008361	GO_BiologicalProcess-EBI-UniProt-GOA_09.08.2022_00h00	regulation of cell size	[5]	[Group14]	6	5.04202	0.00103065	0.0391645	{Group14=1.0654914267413858E-12}	{Group14=1.5982371401120786E-11}	[DSCAM, EPHA7, KCNMA1, PLXNA4, SEMA3A, SEMA3C]	[ABCB8, ABL1, ADD1, AKT1S1, AKT3, ANO6, AQP11, ARHGAP35, BARHL2, BDNF, BMPR2, CAV3, CCDC51, CDH4, CDK5, CDKL5, CLCN3, CLN3, CLN8, CLNS1A, CRABP2, CREB1, DBN1, DBNL, DEPTOR, DIP2B, DPYSL2, DRAXIN, DSCAM, E2F4, EDN1, EFNA5, EPHA7, FN1, FSHR, FSTL4, GNB3, GOLGA4, IL7R, IQGAP3, ISLR2, IST1, KCNMA1, KCNN4, KEL, KIAA0319, LAMTOR4, LIMK1, LPAR3, LRRC8A, LRRC8E, MAP3K13, MEGF8, MSN, MT3, MTOR, MTPN, NKX6…
GO:0008373	GO_BiologicalProcess-EBI-UniProt-GOA_09.08.2022_00h00	sialyltransferase activity	[6]	[Group06]	3	15	0.000888971	0.0355588	{Group06=0.001534411103283234}	{Group06=0.001534411103283234}	[ST6GALNAC5, ST8SIA2, ST8SIA4]	[ST3GAL1, ST3GAL2, ST3GAL3, ST3GAL4, ST3GAL5, ST3GAL6, ST6GAL1, ST6GAL2, ST6GALNAC1, ST6GALNAC2, ST6GALNAC3, ST6GALNAC4, ST6GALNAC5, ST6GALNAC6, ST8SIA1, ST8SIA2, ST8SIA3, ST8SIA4, ST8SIA5, ST8SIA6]
GO:0010975	GO_BiologicalProcess-EBI-UniProt-GOA_09.08.2022_00h00	regulation of neuron projection development	[6, 7, 9, 10, 11]	[Group12, Group14]	12	4.36364	1.43096e-05	0.000973052	{Group12=1.0251137441310442E-7, Group14=1.0654914267413858E-12}	{Group12=1.025113744131044E-6, Group14=1.5982371401120786E-11}	[CTNNA2, DGKG, DSCAM, EPHA7, FAT3, HECW1, KALRN, LRP8, PLXNA4, SEMA3A, SEMA3C, STMN2]	[ABL2, ACAP3, ADGRB3, AKT1, ALK, ANKRD27, APOE, ARF6, ARHGAP35, ARHGAP44, ATOH7, ATP1B2, ATP8A2, AVIL, B2M, BAG5, BCL11A, BDNF, BHLHB9, BMP5, BMP7, BMPR2, BRAF, BRSK1, BRSK2, CAMK1, CAMK1D, CAMSAP2, CAPRIN1, CAPRIN2, CBFA2T2, CDH2, CDH4, CDK5, CDK5R1, CDKL5, CHN1, CHODL, CIB1, CNTN1, CNTN2, COBL, CRABP2, CRK, CRMP1, CSMD3, CTNNA2, CUL7, CUX2, DAB2IP, DBN1, DBNL, DGKG, DIP2B, DISC1, DPYSL2, DPYSL3…
GO:0010977	GO_BiologicalProcess-EBI-UniProt-GOA_09.08.2022_00h00	negative regulation of neuron projection development	[5, 6, 7, 8, 9, 10, 11, 12]	[Group14]	5	6.57895	0.000830755	0.0340609	{Group14=1.0654914267413858E-12}	{Group14=1.5982371401120786E-11}	[EPHA7, FAT3, SEMA3A, SEMA3C, STMN2]	[APOE, B2M, BAG5, BCL11A, CDK5, CIB1, CRMP1, DIP2B, DPYSL3, DRAXIN, EFNA1, EFNB2, EFNB3, EPHA4, EPHA7, EPHB2, FAT3, FSTL4, GAK, GFAP, GFI1, INPP5F, INPP5J, ITM2C, KANK1, KIAA0319, KREMEN1, LRIG2, LRP4, MT3, MYLIP, NEU4, NLGN1, NTN1, PAQR3, PLXNA3, PRKCSH, PSEN1, PTPN9, PTPRS, RGMA, RIT2, RTN4, RTN4R, RTN4RL1, RYK, SEMA3A, SEMA3B, SEMA3C, SEMA3F, SEMA3G, SEMA4B, SEMA4C, SEMA4D, SEMA4F, SEMA4G, SEM…
GO:0015079	GO_BiologicalProcess-EBI-UniProt-GOA_09.08.2022_00h00	potassium ion transmembrane transporter activity	[7, 8, 9, 10]	[Group13]	12	6.85714	1.24263e-07	9.56825e-06	{Group13=2.741384447550439E-10}	{Group13=3.837938226570615E-9}	[ABCC8, DPP6, HCN1, KCND2, KCNH7, KCNIP4, KCNJ6, KCNMA1, KCNQ2, KCNQ3, SLC24A2, WNK1]	[ABCC8, ABCC9, ACTN2, ADRB2, AKAP6, AKAP9, AKT1, AMIGO1, ATP12A, ATP1A1, ATP1A2, ATP1A3, ATP1A4, ATP1B1, ATP1B2, ATP4A, CCDC51, CNGA2, CNGA4, CRBN, DLG1, DPP6, FLNA, GALR2, GRIK2, GRIK3, GRIK4, HCN1, HCN2, HCN3, HCN4, KCNA1, KCNA10, KCNA2, KCNA3, KCNA4, KCNA5, KCNA6, KCNA7, KCNAB1, KCNAB2, KCNAB3, KCNB1, KCNB2, KCNC1, KCNC2, KCNC3, KCNC4, KCND1, KCND2, KCND3, KCNE2, KCNE3, KCNE4, KCNE5, KCNG1, KC…
GO:0015276	GO_BiologicalProcess-EBI-UniProt-GOA_09.08.2022_00h00	ligand-gated ion channel activity	[6, 7, 8, 9, 10]	[Group13]	9	5.05618	5.68365e-05	0.0035807	{Group13=2.741384447550439E-10}	{Group13=3.837938226570615E-9}	[GABRA2, GABRB1, GABRG1, GRIN2A, GRIN2B, HCN1, KCNH7, KCNJ6, RYR3]	[ADRB2, ANXA6, ARC, ASIC1, ASIC2, ASIC3, CACNG2, CACNG3, CACNG7, CACNG8, CALM1, CALM2, CALM3, CASQ2, CCDC51, CFTR, CHRNA1, CHRNA10, CHRNA2, CHRNA3, CHRNA4, CHRNA5, CHRNA6, CHRNA7, CHRNA9, CHRNB1, CHRNB2, CHRNB3, CHRNB4, CHRND, CHRNE, CHRNG, CLIC2, CNGA1, CNGA3, CNGA4, CNGB3, CNIH2, CNIH3, CRH, EPHB2, FKBP1A, FKBP1B, GABRA1, GABRA2, GABRA3, GABRA4, GABRA5, GABRA6, GABRB1, GABRB2, GABRB3, GABRD, GA…
GO:0016358	GO_BiologicalProcess-EBI-UniProt-GOA_09.08.2022_00h00	dendrite development	[3, 6, 7, 9, 10, 11]	[Group12]	10	6.21118	3.56446e-06	0.000253077	{Group12=1.0251137441310442E-7}	{Group12=1.025113744131044E-6}	[DCLK1, DCX, DGKG, EPHB1, FAT3, HECW1, KALRN, LRP8, MAP2, PRKG1]	[ACTL6B, ADGRB3, ALK, AMDHD2, ANKRD27, APOE, APP, ARF6, ARHGAP44, ASAP1, BAIAP2, BBS4, BCL11A, BHLHB9, BMP5, BMP7, BTBD3, C3H21orf91, CAMK1, CAMK1D, CAMK2A, CAMSAP2, CAPRIN1, CAPRIN2, CD3E, CDC42, CDK5, CDK5R1, CDKL5, COBL, CRK, CSMD3, CTNND2, CUL7, CUX2, DAB2IP, DBN1, DBNL, DCDC2, DCLK1, DCX, DGKG, DLG4, DLG5, DOCK10, DPYSL5, DTNBP1, DVL1, EFNA1, ELAVL4, EPHA4, EPHB1, EPHB2, EPHB3, FAM206A, FAT3…
GO:0021537	GO_BiologicalProcess-EBI-UniProt-GOA_09.08.2022_00h00	telencephalon development	[3, 4, 6, 7, 8, 9]	[Group12, Group14]	9	4.97238	6.4696e-05	0.00401115	{Group12=1.0251137441310442E-7, Group14=1.0654914267413858E-12}	{Group12=1.025113744131044E-6, Group14=1.5982371401120786E-11}	[DCX, KIRREL3, LHX2, LRP8, NRG1, PLXNA4, PROX1, SEMA3A, SMO]	[ADGRG1, AGTPBP1, ALDH1A3, ALK, ARL13B, ARX, ASCL1, ASPM, ATF5, ATG16L1, ATOH1, ATP1B2, BBS2, BBS4, BCAN, BCL11B, BMP2, BMP4, BTBD3, BTG2, C11H12orf57, CDH2, CDK5, CDK5R1, CDK5R2, CDON, CELF1, CEP120, CHD7, CNTN2, CNTNAP2, CORO1C, CRK, CSF1R, CTNNB1, DAB2IP, DCX, DISC1, DIXDC1, DLX1, DLX2, DLX5, DMRTA2, DNAH5, DPCD, DRAXIN, DRD2, EFHC1, EMX1, EMX2, EPHB2, EPHB3, ERBB4, EXT1, FAT4, FBXO45, FEZF1, …
GO:0021543	GO_BiologicalProcess-EBI-UniProt-GOA_09.08.2022_00h00	pallium development	[3, 4, 5, 7, 8, 9, 10]	[Group12]	6	5.26316	0.000823777	0.0345986	{Group12=1.0251137441310442E-7}	{Group12=1.025113744131044E-6}	[DCX, KIRREL3, LHX2, LRP8, PROX1, SMO]	[ADGRG1, ALK, ARX, ASCL1, ASPM, ATG16L1, ATOH1, BBS2, BBS4, BCAN, BTBD3, BTG2, CDH2, CDK5, CDK5R1, CDK5R2, CDON, CELF1, CEP120, CNTNAP2, CRK, CTNNB1, DAB2IP, DCX, DISC1, DIXDC1, DLX1, DLX2, DMRTA2, EFHC1, EMX1, EMX2, FAT4, FBXO45, FEZF2, FGF8, FOXG1, FOXP2, GLI3, GSK3B, HDAC1, HIF1A, HSD3B2, HTR6, IGF2BP1, KCNA1, KIF14, KIRREL3, LAMB1, LEF1, LHX2, LHX5, LMX1A, LOC106997594, LOC713091, LOC716576, …
GO:0021952	GO_BiologicalProcess-EBI-UniProt-GOA_09.08.2022_00h00	central nervous system projection neuron axonogenesis	[7, 8, 9, 10, 11, 12, 13, 14]	[Group12, Group14]	4	16	8.97616e-05	0.0053857	{Group12=1.0251137441310442E-7, Group14=1.0654914267413858E-12}	{Group12=1.025113744131044E-6, Group14=1.5982371401120786E-11}	[DCLK1, DCX, EPHB1, PLXNA4]	[ADARB1, C11H12orf57, CDH11, DCLK1, DCX, DRAXIN, EPHA4, EPHB1, EPHB2, EPHB3, EPHB6, FBXO45, GLI2, MYCBP2, NFIB, NIN, NR2E1, NR4A2, PAFAH1B1, PLXNA4, SLIT2, SPG11, SZT2, TSKU, WDR47]
GO:0021953	GO_BiologicalProcess-EBI-UniProt-GOA_09.08.2022_00h00	central nervous system neuron differentiation	[5, 6, 7, 8, 9]	[Group12]	7	4.86111	0.000490915	0.023073	{Group12=1.0251137441310442E-7}	{Group12=1.025113744131044E-6}	[DCLK1, DCX, EPHB1, MAP2, PLXNA4, PROX1, SMO]	[ADARB1, AGTPBP1, ARHGAP35, ARX, ASCL1, B2M, B4GALT5, B4GALT6, BCL11B, BMPR1A, BMPR1B, BTG2, C11H12orf57, C3H21orf91, CBLN1, CDH11, CDK5, CLN8, CNTN2, CSF1R, DBX1, DCLK1, DCX, DLL4, DLX1, DLX2, DMRT3, DRAXIN, DRD2, DYNC2H1, ELAVL4, EMX1, EPHA4, EPHB1, EPHB2, EPHB3, EPHB6, FAIM2, FBXO45, FEZF2, FOXG1, FOXN4, GATA2, GBA2, GBX1, GBX2, GDF7, GIGYF2, GLI2, GLI3, GSX1, GSX2, HERC1, HES1, HOXC10, HOXD10…
GO:0021954	GO_BiologicalProcess-EBI-UniProt-GOA_09.08.2022_00h00	central nervous system neuron development	[5, 6, 7, 8, 9, 10]	[Group12, Group14]	5	7.35294	0.0004985	0.022931	{Group12=1.0251137441310442E-7, Group14=1.0654914267413858E-12}	{Group12=1.025113744131044E-6, Group14=1.5982371401120786E-11}	[DCLK1, DCX, EPHB1, MAP2, PLXNA4]	[ADARB1, AGTPBP1, ARHGAP35, ARX, ASCL1, B4GALT5, B4GALT6, BTG2, C11H12orf57, CDH11, CDK5, CNTN2, DCLK1, DCX, DRAXIN, DRD2, EPHA4, EPHB1, EPHB2, EPHB3, EPHB6, FBXO45, FEZF2, FOXG1, GATA2, GBA2, GBX2, GLI2, HPRT1, HSP90AA1, HSP90AB1, LEP, LHX6, LHX8, MAP2, MYCBP2, NDEL1, NDNF, NFIB, NHLH2, NIN, NOVA2, NR2E1, NR4A2, NRP2, NTRK2, OGDH, PAFAH1B1, PHOX2B, PLXNA1, PLXNA3, PLXNA4, RAC3, SCYL2, SECISBP2, …
GO:0022836	GO_BiologicalProcess-EBI-UniProt-GOA_09.08.2022_00h00	gated channel activity	[6, 8]	[Group13]	17	4.50928	1.32504e-07	1.00703e-05	{Group13=2.741384447550439E-10}	{Group13=3.837938226570615E-9}	[CACNA1G, CACNA2D1, CACNB2, GABRA2, GABRB1, GABRG1, GRIN2A, GRIN2B, HCN1, KCND2, KCNH7, KCNJ6, KCNMA1, KCNQ2, KCNQ3, RYR3, SCN3A]	[ABCC9, ADRB2, AKAP6, ANO1, ANO10, ANO3, ANO4, ANO5, ANO6, ANO7, ANO8, ANO9, ANXA6, ARC, ASIC1, ASIC2, ASIC3, CACHD1, CACNA1A, CACNA1B, CACNA1C, CACNA1D, CACNA1E, CACNA1F, CACNA1G, CACNA1H, CACNA1I, CACNA1S, CACNA2D1, CACNA2D2, CACNA2D3, CACNA2D4, CACNB1, CACNB2, CACNB3, CACNB4, CACNG1, CACNG2, CACNG3, CACNG4, CACNG6, CACNG7, CACNG8, CALHM1, CALHM3, CALM1, CALM2, CALM3, CAPN11, CASQ2, CATSPER1, C…
GO:0030900	GO_BiologicalProcess-EBI-UniProt-GOA_09.08.2022_00h00	forebrain development	[3, 5, 6, 7, 8]	[Group12, Group14]	11	4.04412	6.57963e-05	0.00401358	{Group12=1.0251137441310442E-7, Group14=1.0654914267413858E-12}	{Group12=1.025113744131044E-6, Group14=1.5982371401120786E-11}	[DCLK1, DCX, KIRREL3, LHX2, LRP8, NRG1, PLXNA4, PRKG1, PROX1, SEMA3A, SMO]	[ADGRG1, AGTPBP1, AKNA, ALDH1A2, ALDH1A3, ALK, APAF1, APLP1, APP, ARHGAP35, ARL13B, ARX, ASCL1, ASPM, ATF5, ATG16L1, ATOH1, ATP1B2, ATRX, AXL, B2M, BBS2, BBS4, BCAN, BCL11B, BMP2, BMP4, BMPR1A, BTBD3, BTG2, C11H12orf57, C3H21orf91, CCKAR, CDH2, CDK5, CDK5R1, CDK5R2, CDON, CELF1, CEP120, CHD7, CNTN2, CNTNAP2, CORO1C, CREB1, CRK, CSF1R, CTNNB1, DAB2IP, DCLK1, DCT, DCX, DISC1, DIXDC1, DLX1, DLX2, DL…
GO:0031175	GO_BiologicalProcess-EBI-UniProt-GOA_09.08.2022_00h00	neuron projection development	[5, 6, 8, 9, 10]	[Group14]	33	4.90342	5.26929e-15	4.84775e-13	{Group14=1.0654914267413858E-12}	{Group14=1.5982371401120786E-11}	[CHL1, CNTN5, CTNNA2, DCC, DCLK1, DCX, DGKG, DSCAM, EPHA7, EPHB1, FAT3, GPM6A, HECW1, KALRN, KIRREL3, LGI1, LHX2, LOC698212, LRP8, MAP2, MYO16, NRP1, NTF3, PLXNA4, PRKG1, PTPRZ1, RNF165, SEMA3A, SEMA3C, SLIT3, SMO, STMN2, UNC5C]	[ABL1, ABL2, ACAP3, ACTB, ACTL6B, ADARB1, ADCY1, ADCYAP1, ADGRB3, ADGRF1, AFG3L2, AGER, AKT1, ALCAM, ALK, ALKBH1, ALS2, AMDHD2, AMIGO1, ANKRD27, APLP2, APOD, APOE, APP, ARF6, ARHGAP35, ARHGAP44, ARHGEF25, ARTN, ARX, ASAP1, ATCAY, ATOH1, ATOH7, ATP1B2, ATP8A2, ATXN10, AURKA, AVIL, B2M, B3GNT2, B3GNT6, B4GALT5, B4GALT6, B4GAT1, BAG5, BAIAP2, BARHL2, BBS4, BCL11A, BCL11B, BCL2, BDNF, BHLHB9, BICDL1,…
GO:0032989	GO_BiologicalProcess-EBI-UniProt-GOA_09.08.2022_00h00	cellular component morphogenesis	[3, 4]	[Group14]	29	5.19713	7.19873e-14	6.47886e-12	{Group14=1.0654914267413858E-12}	{Group14=1.5982371401120786E-11}	[CHL1, CNTN5, DCC, DCLK1, DCX, DSCAM, EPHA7, EPHB1, GPM6A, HECW1, KALRN, KIRREL3, LGI1, LHX2, LOC698212, LRP8, MAP2, MYO16, NRP1, NTF3, PLXNA4, PROX1, PTPRZ1, RNF165, SEMA3A, SEMA3C, SLIT3, SMO, UNC5C]	[ABL1, ACRBP, ACTA1, ACTB, ACTG1, ACTL7A, ACTL9, ACTN1, ACTN2, ADARB1, ADCY1, ADGRB3, AFG3L2, ALCAM, ALS2, ANKRD23, ANKRD27, APLP2, APP, ARHGAP35, ARHGAP44, ARHGEF25, ARTN, ARX, ATOH1, ATOH7, ATP8A2, AURKA, B3GNT2, B3GNT6, B4GALT5, B4GALT6, B4GAT1, BARHL2, BBS5, BCL11B, BCL2, BCL2L1, BDNF, BHLHB9, BMP10, BMP7, BMPR1B, BMPR2, BOC, BRAF, BRSK1, BRSK2, BSG, BTBD3, C11H12orf57, C15H9orf72, CAPN3, CAP…
GO:0034765	GO_BiologicalProcess-EBI-UniProt-GOA_09.08.2022_00h00	regulation of ion transmembrane transport	[4, 5, 6]	[Group13]	17	5.21472	1.60051e-08	1.2644e-06	{Group13=2.741384447550439E-10}	{Group13=3.837938226570615E-9}	[ANK2, CACNA1G, CACNA2D1, CACNB2, DPP6, FGF13, FGF14, HECW1, KCND2, KCNH7, KCNIP4, KCNJ6, KCNMA1, KCNQ2, KCNQ3, SCN3A, WNK1]	[ABCC9, ABL1, ACE2, ACTN2, ADRB2, AHCYL1, AKAP6, AKAP9, AMIGO1, ANK2, ANO6, ANO9, APLNR, ARC, ARL6IP5, ATG5, ATP1B1, ATP1B2, ATP4A, BCL2, BIN1, BPIFA1, CACNA1A, CACNA1B, CACNA1C, CACNA1D, CACNA1E, CACNA1F, CACNA1G, CACNA1I, CACNA1S, CACNA2D1, CACNA2D2, CACNA2D3, CACNA2D4, CACNB1, CACNB2, CACNB3, CACNB4, CACNG1, CACNG2, CACNG3, CACNG6, CACNG7, CACNG8, CALHM1, CALM1, CALM2, CALM3, CAPN3, CASQ1, CAS…
GO:0042391	GO_BiologicalProcess-EBI-UniProt-GOA_09.08.2022_00h00	regulation of membrane potential	[3]	[Group13]	15	4.90196	2.63508e-07	1.97631e-05	{Group13=2.741384447550439E-10}	{Group13=3.837938226570615E-9}	[ANK2, CACNA1G, CACNA2D1, CACNB2, CELF4, GABRG1, GRIN2A, GRIN2B, HCN1, KCND2, KCNH7, KCNMA1, KCNQ3, RIMS2, SCN3A]	[ABCB5, ABCC9, ABCD1, ACTN2, ADORA1, ADRB1, ADRB2, AKAP6, AKAP9, AKT1, AKT2, ANK2, APP, ARL6IP5, ASIC1, ATP1A1, ATP1A4, ATP1B1, ATP1B2, ATP2A2, ATPIF1, BAD, BAK1, BAX, BCL2, BCL2L1, BCO2, BIN1, BOK, BVES, C7H15orf59, CACNA1C, CACNA1D, CACNA1G, CACNA1H, CACNA1I, CACNA2D1, CACNB2, CACNB4, CACNG2, CALM1, CALM2, CALM3, CAV3, CBLN1, CD36, CDK5, CELF4, CFTR, CHCHD10, CHRM1, CHRNA1, CHRNA10, CHRNA2, CHR…
GO:0043269	GO_BiologicalProcess-EBI-UniProt-GOA_09.08.2022_00h00	regulation of ion transport	[4, 5]	[Group13]	20	4.4843	1.0244e-08	8.19522e-07	{Group13=2.741384447550439E-10}	{Group13=3.837938226570615E-9}	[ANK2, CACNA1G, CACNA2D1, CACNB2, DPP6, FGF13, FGF14, HECW1, KCND2, KCNH7, KCNIP4, KCNJ6, KCNMA1, KCNQ2, KCNQ3, NKAIN3, SCN3A, SYT5, SYT7, WNK1]	[ABCB11, ABCC9, ABL1, ACE2, ACTB, ACTN2, ADRB2, AHCYL1, AKAP6, AKAP9, AKT1, AMIGO1, ANK2, ANO6, ANO9, APLNR, ARC, ARL6IP5, ATF4, ATG5, ATP1B1, ATP1B2, ATP2B1, ATP2B4, ATP2C2, ATP4A, ATP8B1, AVPR1B, B2M, BCL2, BEST1, BEST3, BIN1, BPIFA1, C7H15orf40, CA2, CA7, CACNA1A, CACNA1B, CACNA1C, CACNA1D, CACNA1E, CACNA1F, CACNA1G, CACNA1I, CACNA1S, CACNA2D1, CACNA2D2, CACNA2D3, CACNA2D4, CACNB1, CACNB2, CAC…
GO:0045499	GO_BiologicalProcess-EBI-UniProt-GOA_09.08.2022_00h00	chemorepellent activity	[4, 5, 6]	[Group14]	3	14.2857	0.00102984	0.0401637	{Group14=1.0654914267413858E-12}	{Group14=1.5982371401120786E-11}	[EPHA7, NRG1, SEMA3C]	[APOA1, DPP4, EFNA5, EPHA7, FLRT2, FLRT3, NRG1, NRG3, SEMA3B, SEMA3C, SEMA3F, SEMA3G, SEMA4B, SEMA4C, SEMA4D, SEMA4F, SEMA4G, SEMA5A, SEMA6B, SEMA6C, SEMA6D]
GO:0046873	GO_BiologicalProcess-EBI-UniProt-GOA_09.08.2022_00h00	metal ion transmembrane transporter activity	[6, 7, 8, 9]	[Group13]	23	4.6371	3.66164e-10	3.03916e-08	{Group13=2.741384447550439E-10}	{Group13=3.837938226570615E-9}	[ABCC8, CACNA1G, CACNA2D1, CACNB2, DPP6, FGF13, FGF14, GRIN2A, GRIN2B, HCN1, HECW1, KCND2, KCNH7, KCNIP4, KCNJ6, KCNMA1, KCNQ2, KCNQ3, PRKG1, RYR3, SCN3A, SLC24A2, WNK1]	[ABCC8, ABCC9, ACTN2, ADRB2, AKAP6, AKAP9, AKT1, AMIGO1, ANXA2, ANXA6, ANXA9, ASIC1, ASIC2, ASIC3, ASIC4, ASIC5, ATP12A, ATP1A1, ATP1A2, ATP1A3, ATP1A4, ATP1B1, ATP1B2, ATP2A1, ATP2A2, ATP2A3, ATP2B1, ATP2B2, ATP2B3, ATP2B4, ATP2C1, ATP2C2, ATP4A, ATP7A, ATP7B, CABP4, CACHD1, CACNA1A, CACNA1B, CACNA1C, CACNA1D, CACNA1E, CACNA1F, CACNA1G, CACNA1H, CACNA1I, CACNA1S, CACNA2D1, CACNA2D2, CACNA2D3, CA…
GO:0048588	GO_BiologicalProcess-EBI-UniProt-GOA_09.08.2022_00h00	developmental cell growth	[3, 4, 5]	[Group12, Group14]	9	6.66667	6.26036e-06	0.000431965	{Group12=1.0251137441310442E-7, Group14=1.0654914267413858E-12}	{Group12=1.025113744131044E-6, Group14=1.5982371401120786E-11}	[DCLK1, DCX, DSCAM, EPHA7, LHX2, PLXNA4, SEMA3A, SEMA3C, SLIT3]	[ABL1, ADRA1A, APP, ARIH2, AURKA, BARHL2, BDNF, BMPR2, C15H9orf72, CDH4, CDK5, CDKL5, COBL, CPNE5, CPNE9, CRABP2, CTNNB1, CYFIP1, CYFIP2, DBN1, DBNL, DCLK1, DCX, DDR1, DIP2B, DPYSL2, DRAXIN, DSCAM, DVL1, EDN1, EDN2, EDNRA, EFNA5, EMX1, EPHA7, EXT1, FLRT3, FN1, FSTL4, GDF9, GOLGA4, HDAC6, HSP90AA1, HSP90AB1, IGF1, IQGAP1, ISLR2, IST1, ITSN2, JADE2, KIAA0319, LAMB2, LHX2, LIMK1, LLPH, LOC710340, LP…
GO:0048666	GO_BiologicalProcess-EBI-UniProt-GOA_09.08.2022_00h00	neuron development	[4, 5, 7, 8, 9]	[Group14]	36	4.56274	2.18776e-15	2.05649e-13	{Group14=1.0654914267413858E-12}	{Group14=1.5982371401120786E-11}	[CHL1, CNTN5, CTNNA2, DCC, DCLK1, DCX, DGKG, DSCAM, EPHA7, EPHB1, FAT3, GPM6A, HCN1, HECW1, KALRN, KIRREL3, LGI1, LHX2, LOC698212, LRP8, MAP2, MYO16, NRP1, NTF3, PLXNA4, PRKG1, PTPRZ1, RNF165, SEMA3A, SEMA3C, SLIT3, SMO, SRRM4, STMN2, TENM2, UNC5C]	[ABL1, ABL2, ACAP3, ACTB, ACTL6B, ADARB1, ADCY1, ADCYAP1, ADGRB3, ADGRF1, AFG3L2, AGER, AGTPBP1, AHI1, AKT1, ALCAM, ALK, ALKBH1, ALS2, AMDHD2, AMIGO1, ANKRD27, APLP2, APOD, APOE, APP, ARF6, ARHGAP35, ARHGAP44, ARHGEF25, ARTN, ARX, ASAP1, ASCL1, ATAT1, ATCAY, ATF5, ATOH1, ATOH7, ATP1B2, ATP8A2, ATP8B1, ATXN10, AURKA, AVIL, B2M, B3GNT2, B3GNT6, B4GALT5, B4GALT6, B4GAT1, BAG5, BAIAP2, BARHL2, BBS4, …
GO:0048667	GO_BiologicalProcess-EBI-UniProt-GOA_09.08.2022_00h00	cell morphogenesis involved in neuron differentiation	[5, 6, 8, 9, 10]	[Group14]	24	5.82524	1.20872e-12	1.06368e-10	{Group14=1.0654914267413858E-12}	{Group14=1.5982371401120786E-11}	[CHL1, CNTN5, DCC, DCLK1, DCX, DSCAM, EPHA7, EPHB1, HECW1, KALRN, LGI1, LHX2, LOC698212, LRP8, MAP2, NRP1, PLXNA4, PTPRZ1, RNF165, SEMA3A, SEMA3C, SLIT3, SMO, UNC5C]	[ABL1, ACTB, ADARB1, ADCY1, ADGRB3, AFG3L2, ALCAM, ANKRD27, APLP2, APP, ARHGAP35, ARHGAP44, ARHGEF25, ARTN, ARX, ATOH1, ATOH7, ATP8A2, B3GNT2, B3GNT6, B4GALT5, B4GALT6, B4GAT1, BARHL2, BCL11B, BCL2, BDNF, BHLHB9, BMP7, BMPR1B, BMPR2, BOC, BRAF, BRSK1, BRSK2, BSG, BTBD3, C11H12orf57, C15H9orf72, CABP4, CAPRIN1, CAPRIN2, CCKAR, CDC42, CDH11, CDH2, CDH23, CDH4, CDHR1, CDK5, CDK5R1, CDK5R2, CDKL5, CH…
GO:0048675	GO_BiologicalProcess-EBI-UniProt-GOA_09.08.2022_00h00	axon extension	[5, 6, 7, 8, 9, 10, 11, 12, 13]	[Group12, Group14]	8	10.2564	8.16596e-07	5.96115e-05	{Group12=1.0251137441310442E-7, Group14=1.0654914267413858E-12}	{Group12=1.025113744131044E-6, Group14=1.5982371401120786E-11}	[DCLK1, DCX, DSCAM, LHX2, PLXNA4, SEMA3A, SEMA3C, SLIT3]	[ABL1, BARHL2, BMPR2, C15H9orf72, CDH4, CDK5, CDKL5, CYFIP1, DBN1, DBNL, DCLK1, DCX, DIP2B, DPYSL2, DRAXIN, DSCAM, DVL1, EDN1, EDN2, EDNRA, FN1, GOLGA4, HSP90AA1, HSP90AB1, ISLR2, KIAA0319, LAMB2, LHX2, LIMK1, MAP1B, MAP3K13, MEGF8, MT3, NDN, NKX6-1, NRP2, NTN1, PLXNA3, PLXNA4, POU4F2, PTPRS, RAPH1, RTN4, RTN4R, RYK, SEMA3A, SEMA3B, SEMA3C, SEMA3F, SEMA3G, SEMA4B, SEMA4C, SEMA4D, SEMA4F, SEMA4G, …
GO:0048699	GO_BiologicalProcess-EBI-UniProt-GOA_09.08.2022_00h00	generation of neurons	[5, 6, 7]	[Group14]	42	4.0619	3.42301e-16	3.25186e-14	{Group14=1.0654914267413858E-12}	{Group14=1.5982371401120786E-11}	[BMP6, CHL1, CNTN5, CTNNA2, DAB1, DCC, DCLK1, DCX, DGKG, DSCAM, EPHA7, EPHB1, FAT3, GPM6A, HCN1, HECW1, KALRN, KIRREL3, LGI1, LHX2, LOC698212, LRP8, MAP2, MEF2C, MYO16, NRG1, NRP1, NTF3, PLXNA4, PRKG1, PROX1, PTPRZ1, RNF165, SEMA3A, SEMA3C, SLIT3, SMO, SRRM4, STMN2, TENM2, UNC5C, ZNF536]	[ABL1, ABL2, ACAP3, ACSL3, ACSL4, ACSL6, ACTB, ACTL6B, ADARB1, ADCY1, ADCYAP1, ADGRB3, ADGRF1, ADGRG1, ADRA2B, ADRA2C, AFG3L2, AGER, AGTPBP1, AHI1, AKNA, AKT1, ALCAM, ALDH1A2, ALK, ALKBH1, ALS2, AMDHD2, AMIGO1, ANKRD27, APLP2, APOD, APOE, APP, ARF6, ARHGAP35, ARHGAP44, ARHGEF2, ARHGEF25, ARTN, ARX, ASAP1, ASCL1, ASCL2, ASPM, ASTN1, ATAT1, ATCAY, ATF5, ATOH1, ATOH7, ATOH8, ATP1B2, ATP2B2, ATP8A2, …
GO:0048812	GO_BiologicalProcess-EBI-UniProt-GOA_09.08.2022_00h00	neuron projection morphogenesis	[6, 7, 8, 9, 10, 11]	[Group14]	28	6.22222	2.30499e-15	2.14364e-13	{Group14=1.0654914267413858E-12}	{Group14=1.5982371401120786E-11}	[CHL1, CNTN5, DCC, DCLK1, DCX, DSCAM, EPHA7, EPHB1, GPM6A, HECW1, KALRN, KIRREL3, LGI1, LHX2, LOC698212, LRP8, MAP2, MYO16, NRP1, NTF3, PLXNA4, PTPRZ1, RNF165, SEMA3A, SEMA3C, SLIT3, SMO, UNC5C]	[ABL1, ACTB, ADARB1, ADCY1, ADGRB3, AFG3L2, ALCAM, ALS2, ANKRD27, APLP2, APP, ARHGAP35, ARHGAP44, ARHGEF25, ARTN, ARX, ATOH1, ATOH7, ATP8A2, AURKA, B3GNT2, B3GNT6, B4GALT5, B4GALT6, B4GAT1, BARHL2, BCL11B, BCL2, BDNF, BHLHB9, BMP7, BMPR1B, BMPR2, BOC, BRAF, BRSK1, BRSK2, BSG, BTBD3, C11H12orf57, C15H9orf72, CAPRIN1, CAPRIN2, CCKAR, CDC42, CDH11, CDH2, CDH4, CDK5, CDK5R1, CDK5R2, CDKL5, CHL1, CHN1…
GO:0048813	GO_BiologicalProcess-EBI-UniProt-GOA_09.08.2022_00h00	dendrite morphogenesis	[4, 6, 7, 8, 9, 10, 11, 12]	[Group12]	7	7.52688	3.1813e-05	0.00209966	{Group12=1.0251137441310442E-7}	{Group12=1.025113744131044E-6}	[DCLK1, DCX, EPHB1, HECW1, KALRN, LRP8, MAP2]	[ADGRB3, ANKRD27, ARHGAP44, BHLHB9, BTBD3, CAPRIN1, CAPRIN2, CDC42, CDK5, CDK5R1, CTNND2, CUL7, CUX2, DBN1, DBNL, DCDC2, DCLK1, DCX, DLG4, DOCK10, DPYSL5, DTNBP1, DVL1, EFNA1, ELAVL4, EPHA4, EPHB1, EPHB2, EPHB3, FAM206A, FBXW8, FYN, GORASP1, HDAC6, HECW1, HECW2, HPRT1, KALRN, KIDINS220, LOC106992739, LOC106997594, LOC705624, LRP4, LRP8, LRRK2, LZTS3, MAP2, MAP6, MAPK8IP2, NEDD4, NEDD4L, NEUROG3, …
GO:0048846	GO_BiologicalProcess-EBI-UniProt-GOA_09.08.2022_00h00	axon extension involved in axon guidance	[6, 7, 8, 9, 10, 11, 12, 13, 14]	[Group14]	5	18.5185	5.30037e-06	0.000371026	{Group14=1.0654914267413858E-12}	{Group14=1.5982371401120786E-11}	[DSCAM, PLXNA4, SEMA3A, SEMA3C, SLIT3]	[BMPR2, DSCAM, MEGF8, NRP2, PLXNA3, PLXNA4, RYK, SEMA3A, SEMA3B, SEMA3C, SEMA3F, SEMA3G, SEMA4B, SEMA4C, SEMA4D, SEMA4F, SEMA4G, SEMA5A, SEMA6B, SEMA6C, SEMA6D, SLIT1, SLIT2, SLIT3, WNT3, WNT3A, WNT5A]
GO:0050773	GO_BiologicalProcess-EBI-UniProt-GOA_09.08.2022_00h00	regulation of dendrite development	[3, 4, 7, 8, 10, 11, 12]	[Group12, Group14]	5	7.93651	0.000349333	0.017816	{Group12=1.0251137441310442E-7, Group14=1.0654914267413858E-12}	{Group12=1.025113744131044E-6, Group14=1.5982371401120786E-11}	[DGKG, FAT3, HECW1, KALRN, LRP8]	[ADGRB3, ALK, ANKRD27, BCL11A, BHLHB9, BMP5, BMP7, CAMK1D, CAMSAP2, CAPRIN1, CAPRIN2, CDKL5, COBL, CRK, CSMD3, CUL7, CUX2, DAB2IP, DBN1, DBNL, DGKG, DPYSL5, FAT3, FBXW8, GORASP1, HECW1, HECW2, KALRN, KHDC3L, KIAA0319, LOC106992739, LOC106997594, LOC705624, LOC716576, LRP8, MARK1, MFSD2A, NEDD4, NEDD4L, NEUROG3, NFATC4, NR2E1, PACSIN1, PAFAH1B1, PPP3CA, PQBP1, PTN, RAB17, RAB21, RAB40AL, RAP2A, RE…
GO:0050804	GO_BiologicalProcess-EBI-UniProt-GOA_09.08.2022_00h00	modulation of chemical synaptic transmission	[4, 5, 6, 7, 8]	[Group10]	14	4.92958	6.31514e-07	4.6732e-05	{Group10=9.871572794906994E-8}	{Group10=1.0858730074397692E-6}	[CACNB2, CELF4, CLSTN2, DLGAP1, EPHB1, GRIN2A, GRIN2B, HCN1, LRP8, NTF3, RIMS2, SHISA6, SLC24A2, STXBP5L]	[ABHD6, ABL1, ACE, ADCY1, ADCY8, ADGRB1, ADIPOQ, ADORA1, ADORA2B, ADRA2A, ADRB2, AGER, AKAP12, AKAP5, AKAP9, ANAPC2, APBA1, APOE, APP, ARC, ARRB2, ASIC1, ATAD1, ATF4, BACE1, BAIAP2, BDNF, BEGAIN, BRAF, BRSK1, BTBD9, CA7, CACNA1A, CACNA1B, CACNB2, CACNB4, CACNG3, CACNG5, CACNG7, CACNG8, CALB1, CASK, CBLN1, CCL2, CCR2, CDC20, CDH11, CDH2, CDK5, CELF4, CHRDL1, CHRM2, CHRNA5, CLN3, CLSTN1, CLSTN2, CL…
GO:0050806	GO_BiologicalProcess-EBI-UniProt-GOA_09.08.2022_00h00	positive regulation of synaptic transmission	[3, 4, 5, 6, 7, 8, 9]	[Group10, Group13]	6	6.52174	0.000261827	0.0138768	{Group10=9.871572794906994E-8, Group13=2.741384447550439E-10}	{Group10=1.0858730074397692E-6, Group13=3.837938226570615E-9}	[CACNB2, CLSTN2, GRIN2A, GRIN2B, RIMS2, SLC24A2]	[ABL1, ADCY1, ADCY8, ADORA1, AGER, AKAP5, APOE, APP, ARC, ARRB2, BRAF, CA7, CACNB2, CACNB4, CACNG3, CACNG7, CACNG8, CALB1, CCL2, CCR2, CLSTN1, CLSTN2, CLSTN3, CNR1, DTNBP1, EPHA4, EPHB2, FLOT1, GFAP, GPER1, GPR146, GRIK2, GRIN2A, GRIN2B, GRIN2C, GRIN2D, IGSF11, ITPR3, KCTD13, KIF5B, LAMA2, LGMN, LOC106995071, LOC106997594, LOC705843, LRRTM2, MAPK1, MECP2, MME, MPP2, NCSTN, NF1, NFATC4, NLGN1, NLG…
GO:0050919	GO_BiologicalProcess-EBI-UniProt-GOA_09.08.2022_00h00	negative chemotaxis	[4, 5]	[Group14]	6	16.2162	1.31802e-06	9.48978e-05	{Group14=1.0654914267413858E-12}	{Group14=1.5982371401120786E-11}	[EPHA7, NRG1, PLXNA4, SEMA3C, SLIT3, UNC5C]	[APOA1, DPP4, EFNA5, EPHA7, FLRT2, FLRT3, ITGAV, ITGB3, LRTM1, NRG1, NRG3, NRP2, NTN1, PDGFA, PLXNA3, PLXNA4, RHOA, ROBO1, RYK, SEMA3B, SEMA3C, SEMA3F, SEMA3G, SEMA4B, SEMA4C, SEMA4D, SEMA4F, SEMA4G, SEMA5A, SEMA6B, SEMA6C, SEMA6D, SLIT1, SLIT2, SLIT3, UNC5C, WNT5A]
GO:0051899	GO_BiologicalProcess-EBI-UniProt-GOA_09.08.2022_00h00	membrane depolarization	[4]	[Group11, Group13]	5	9.09091	0.0001839	0.0101145	{Group11=9.119332748628013E-9, Group13=2.741384447550439E-10}	{Group11=1.0943199298353617E-7, Group13=3.837938226570615E-9}	[CACNA1G, CACNA2D1, CACNB2, HCN1, SCN3A]	[ABCD1, ATPIF1, BOK, CACNA1C, CACNA1D, CACNA1G, CACNA1H, CACNA1I, CACNA2D1, CACNB2, CACNG2, CAV3, CHRNA10, CHRNA9, DCN, GCLC, GCLM, GJA5, GPD1L, HCN1, HCN2, HCN3, HCN4, IFI6, KCNH2, KDR, LRRK2, MLLT11, MYOC, NEDD4L, P2RX4, P2RX7, PARK7, PPP2R3C, PTPN3, RACK1, RANGRF, SCN10A, SCN11A, SCN1A, SCN2A, SCN2B, SCN3A, SCN3B, SCN4A, SCN4B, SCN5A, SCN7A, SCN8A, SCN9A, SLMAP, SRC, TBX5, TRPM4, ZNF319]
GO:0051963	GO_BiologicalProcess-EBI-UniProt-GOA_09.08.2022_00h00	regulation of synapse assembly	[5, 6, 7]	[Group08]	3	4.05405	0.0346908	0.0346908	{Group08=2.2129699782504334E-5}	{Group08=1.99167298042539E-4}	[CLSTN2, EPHA7, EPHB1]	[ADGRB1, ADGRB3, ADGRL2, AMIGO1, AMIGO2, AMIGO3, APP, BDNF, BHLHB9, CBLN1, CBLN2, CHADL, CLSTN1, CLSTN2, CLSTN3, CUX2, DLG5, EFNA5, EPHA7, EPHB1, EPHB2, EPHB3, FLRT2, FLRT3, GHSR, GPC6, IL1RAP, IL1RAPL1, IL1RAPL2, L3MBTL2, LHFPL4, LINGO2, LINGO4, LOC106998414, LOC704787, LOC704923, LRFN4, LRFN5, LRRC24, LRRC4B, LRRN1, LRRTM2, LRRTM3, LRTM2, MDGA1, MYCBP2, NECTIN1, NLGN1, NTN1, NTNG2, NTRK1, NTRK2…
GO:0060041	GO_BiologicalProcess-EBI-UniProt-GOA_09.08.2022_00h00	retina development in camera-type eye	[3, 7, 8, 9]	[Group09]	8	6.25	3.32309e-05	0.00212678	{Group09=3.3230945612002985E-5}	{Group09=2.658475648960239E-4}	[CELF4, DCLK1, DCX, FAT3, GPM6A, HCN1, LHX2, PROX1]	[ACHE, ACTL6A, ACVRL1, AGTPBP1, AHI1, ARHGEF15, ATOH7, ATP8A2, BARHL2, BBS4, BHLHE23, BMPR1B, BMPR2, CABP4, CALB1, CDON, CELF4, CHD7, CLCN2, CLIC4, CLN8, COL4A1, CRB1, CRB2, CYP1B1, DCLK1, DCX, DLL1, DLL4, DLX1, DLX2, FAT3, FJX1, FOXN4, FZD4, GNAT1, GNAT2, GNB1, GPM6A, GRM6, HCN1, HES1, HIF1A, HIPK1, HIPK2, IHH, IMPG2, JMJD6, LAMB2, LAMC3, LHX1, LHX2, LOC106992739, LOC106995629, LOC705624, LOC716…
GO:0060560	GO_BiologicalProcess-EBI-UniProt-GOA_09.08.2022_00h00	developmental growth involved in morphogenesis	[3, 4]	[Group12, Group14]	9	5.42169	3.29298e-05	0.00214044	{Group12=1.0251137441310442E-7, Group14=1.0654914267413858E-12}	{Group12=1.025113744131044E-6, Group14=1.5982371401120786E-11}	[DCLK1, DCX, DSCAM, EPHA7, LHX2, PLXNA4, SEMA3A, SEMA3C, SLIT3]	[ABL1, APP, AREG, AURKA, BARHL2, BDNF, BIN3, BMP4, BMPR2, C15H9orf72, CDH4, CDK5, CDKL5, COBL, CPNE5, CPNE9, CRABP2, CSF1, CTNNB1, CYFIP1, CYFIP2, DBN1, DBNL, DCLK1, DCX, DDR1, DIP2B, DPYSL2, DRAXIN, DSCAM, DVL1, EDN1, EDN2, EDNRA, EFNA5, EMX1, EPB41L5, EPHA7, ESR1, EXT1, FGF1, FGF10, FLRT3, FMN1, FN1, FSTL4, GOLGA4, HDAC6, HNF1B, HOXD13, HSP90AA1, HSP90AB1, IQGAP1, ISLR2, IST1, ITSN2, JADE2, KDM…
GO:0098632	GO_BiologicalProcess-EBI-UniProt-GOA_09.08.2022_00h00	cell-cell adhesion mediator activity	[4]	[Group00]	4	15.3846	0.000105291	0.00621214	{Group00=1.052905773640328E-4}	{Group00=7.370340415482296E-4}	[CHL1, CNTN5, DSCAM, LOC698212]	[BSG, CD200, CD47, CHL1, CNTN1, CNTN5, DSCAM, EMB, EPCAM, ESAM, GLDN, IGSF9, IZUMO1, JAM3, LOC106993493, LOC698212, LRRC4C, MYPN, NEXN, NFASC, NPTN, NRCAM, NTNG1, PALLD, PPP1CA, ROBO4]
GO:0098742	GO_BiologicalProcess-EBI-UniProt-GOA_09.08.2022_00h00	cell-cell adhesion via plasma-membrane adhesion molecules	[4]	[Group07]	8	4.41989	0.000370257	0.0181426	{Group07=3.702573506860297E-4}	{Group07=0.0018512867534301487}	[CDH10, CLSTN2, DSCAM, FAT3, KIRREL3, LOC698212, TENM2, WNK1]	[ACVR1, ADGRL1, ADIPOQ, AJUBA, ALCAM, APOA1, ARVCF, ATP2C1, BMP2, BSG, CADM1, CADM2, CADM3, CADM4, CBLN1, CD164, CD177, CD6, CDH1, CDH10, CDH11, CDH12, CDH13, CDH15, CDH16, CDH17, CDH18, CDH19, CDH2, CDH20, CDH22, CDH23, CDH24, CDH26, CDH3, CDH4, CDH5, CDH6, CDH7, CDH8, CDH9, CDHR1, CDHR2, CDHR3, CDHR5, CEACAM19, CELSR2, CELSR3, CHADL, CLDN1, CLDN2, CLDN3, CLSTN1, CLSTN2, CLSTN3, CRB1, CRB2, CRTA…
GO:0099106	GO_BiologicalProcess-EBI-UniProt-GOA_09.08.2022_00h00	ion channel regulator activity	[6, 7, 8, 9]	[Group11]	6	7.14286	0.000158958	0.00890165	{Group11=9.119332748628013E-9}	{Group11=1.0943199298353617E-7}	[DPP6, FGF13, FGF14, KCNIP4, PRKG1, WNK1]	[ADRB2, AKAP9, AKT1, AMIGO1, BSND, CABP4, CACNG1, CACNG6, CACNG7, CAV3, CFTR, CHRNA7, DLG1, DPP6, FGF13, FGF14, FKBP1B, FLNA, FXYD1, FXYD3, FXYD4, FXYD5, FXYD6, FXYD7, GPD1L, GRM2, GRM3, HPCAL4, ITPR1, KCNAB1, KCNAB2, KCNAB3, KCNE2, KCNE3, KCNE4, KCNE5, KCNIP1, KCNIP2, KCNIP4, KCNMB1, KCNMB2, KCNMB3, KCNS1, LOC704049, LOC722431, LRRC26, LRRC38, LRRC52, LRRC55, MCUB, MUSTN1, NEDD4, NEDD4L, NRXN2, …
GO:0099504	GO_BiologicalProcess-EBI-UniProt-GOA_09.08.2022_00h00	synaptic vesicle cycle	[4, 6]	[Group01]	7	5.07246	0.000379792	0.01823	{Group01=3.797919006973852E-4}	{Group01=0.0015191676027895408}	[CACNB2, DNAJC6, PCLO, RIMS2, SH3GL3, STXBP5L, SYT5]	[ACTB, ACTG1, ADCY1, ADORA2B, ADRA2A, AMDHD2, AMPH, AP3B1, AP3D1, APBA1, BACE1, BRAF, BRSK1, BSN, BTBD9, CACNB2, CACNB4, CADPS, CANX, CDH2, CHRM2, CHRNA5, CLCN3, CNR1, CPLX1, CPLX3, CSPG5, CTBP2, CTNNB1, DENND1A, DGKI, DGKQ, DNAJC5, DNAJC6, DNM1, DNM2, DNM3, DRD2, DTNBP1, DVL1, ERC2, FBXL20, FCHO2, GIPC1, GIT1, GIT2, GRIK2, GRIN3A, GRIPAP1, GSK3B, ITSN1, KIAA1107, KIAA1109, LOC107000158, LOC69485…
GO:2000251	GO_BiologicalProcess-EBI-UniProt-GOA_09.08.2022_00h00	positive regulation of actin cytoskeleton reorganization	[5, 6, 7, 8, 9]	[Group02]	3	21.4286	0.000296143	0.0153994	{Group02=2.9614290372265915E-4}	{Group02=0.001776857422335955}	[NRP1, NTF3, NTRK3]	[ABL1, BAIAP2L1, CCL27, CDC42, CSF3, FES, HAX1, HCK, HRAS, NRP1, NTF3, NTRK3, STAP1, TEK]
GO:2000649	GO_BiologicalProcess-EBI-UniProt-GOA_09.08.2022_00h00	regulation of sodium ion transmembrane transporter activity	[6, 7, 8, 9, 10, 11]	[Group11]	4	10.2564	0.000525649	0.0236542	{Group11=9.119332748628013E-9}	{Group11=1.0943199298353617E-7}	[FGF13, FGF14, HECW1, WNK1]	[ATP1B1, CAV3, CHP1, DRD4, FGF12, FGF13, FGF14, FXYD1, GLRX, GPD1L, HECW1, HECW2, KCNQ1, KLHL24, LOC707966, LOC708073, LOC720079, NEDD4, NEDD4L, NETO1, NETO2, OSR1, PCSK9, PTPN3, RANGRF, SCN1B, SCN2B, SCN3B, SCN4B, SLC9A1, SLC9A3R1, SLMAP, STK39, STOM, TESC, WNK1, WNK2, WNK3, YEATS2]
GO:2001014	GO_BiologicalProcess-EBI-UniProt-GOA_09.08.2022_00h00	regulation of skeletal muscle cell differentiation	[4, 5, 7, 8]	[Group03]	3	16.6667	0.000645367	0.0277508	{Group03=6.453666214405727E-4}	{Group03=0.001936099864321718}	[EPHB1, MEF2C, RBFOX1]	[AKIRIN1, BBS5, DDX17, EPHB1, GPC1, KLHL41, LOC704750, LOC710605, MEF2C, MSTN, MYOCD, NLN, NR1D2, RBFOX1, RBM24, RBM38, SIX1, SIX4]
