## Supplementary material for "Comparative molecular landscapes of immature neurons in the mammalian dentate gyrus across species reveal special features in humans": Zipped Supplementary Tables: ZhouSupplementaryTable6.xlsx

### Sheet: SupplementaryTable6
Supplementary Table 6. Summary of human specimens used for histology validation.
Specimen number	Age (years)	Gender	Post Mortem Interval (hours)	Experimental usage
1	0	F	11	Immunohistology
2	0	M	2	Immunohistology
3	0.8	M	17	Immunohistology
4	2	M	12	Immunohistology
5	2.4	F	43	Immunohistology
6	30	F	12.9	Immunohistology
7	35	F	14	Immunohistology
8	46	F	7.6	Immunohistology
9	46	M	21.6	Immunohistology
10	59	M	5.9	Immunohistology
